# Single-cell transcriptomics reveals a conserved metaplasia program in pancreatic injury

**DOI:** 10.1101/2021.04.09.439243

**Authors:** Zhibo Ma, Nikki K. Lytle, Bob Chen, Nidhi Jyotsana, Sammy Weiser Novak, Charles J. Cho, Leah Caplan, Olivia Ben-Levy, Abigail C. Neininger, Dylan T. Burnette, Vincent Q. Trinh, Marcus C.B. Tan, Emilee A. Patterson, Rafael Arrojo e Drigo, Rajshekhar R. Giraddi, Cynthia Ramos, Anna L. Means, Ichiro Matsumoto, Uri Manor, Jason C. Mills, James R. Goldenring, Ken S. Lau, Geoffrey M. Wahl, Kathleen E. DelGiorno

**Author notes:** Correspondence to: Kathleen DelGiorno. Pfizer Inc., San Diego, CA, 92121. **Biorxiv doi**: https://doi.org/10.1101/2021.04.09.439243. **Author contributions**: Conceptualization: K.E.D. and Z.M. Formal analysis: Z.M, N.K.L., B.C., N.J., S.W.N., C.J.C., D.T.B., V.Q.T., M.T., R.A., R.R.G., K.E.D. Funding acquisition: M.T., U.M., K.S.L, G.M.W, K.E.D. Investigation: Z.M., N.K.L., B.C., N.J., S.W.N., C.J.C., A.C.N., E.A.P, C.R., A.L.M., J.R.G. Project administration: K.E.D. Resources: J.C.M., K.S.L., I.M. Software: Z.M., B.C., S.W.N. Supervision: D.T.B., M.T., R.A., U.M., J.C.M., K.S.L, G.M.W., K.E.D Visualization: Z.M., N.K.L., B.C., S.W.N., C.J.C., A.C.N., D.T.B., R.A., K.E.D. **Data and materials availability**: Sequencing data that support this study is available in the GEO archive (GSE172380).

## Abstract

**BACKGROUND & AIMS:** Acinar to ductal metaplasia (ADM) occurs in the pancreas in response to tissue injury and is a potential precursor for adenocarcinoma. The goal of these studies was to define the populations arising from ADM, the associated transcriptional changes, and markers of disease progression.

**METHODS:** Acinar cells were lineage-traced with enhanced yellow fluorescent protein (EYFP) to follow their fate upon injury. Transcripts of over 13,000 EYFP+ cells were determined using single-cell RNA sequencing (scRNA-seq). Developmental trajectories were generated. Data were compared to gastric metaplasia, *Kras*^*G12D*^-induced neoplasia, and human pancreatitis. Results were confirmed by immunostaining and electron microscopy. *Kras*^*G12D*^ was expressed in injury-induced ADM using several inducible Cre drivers. Surgical specimens of chronic pancreatitis from 15 patients were evaluated by immunostaining.

**RESULTS:** scRNA-seq of ADM revealed emergence of a mucin/ductal population resembling gastric pyloric metaplasia. Lineage trajectories suggest that some pyloric metaplasia cells can generate tuft and enteroendocrine cells (EECs). Comparison to *Kras*^*G12D*^-induced ADM identifies populations associated with disease progression. Activation of *Kras*^*G12D*^ expression in HNF1B+ or POU2F3+ ADM populations leads to neoplastic transformation and formation of MUC5AC+ gastric-pit-like cells. Human pancreatitis samples also harbor pyloric metaplasia with a similar transcriptional phenotype.

**CONCLUSIONS:** Under conditions of chronic injury, acinar cells undergo a pyloric-type metaplasia to mucinous progenitor-like populations, which seed disparate tuft cell and EEC lineages. ADM-derived EEC subtypes are diverse. *Kras*^*G12D*^ expression is sufficient to drive neoplasia from injury-induced ADM and offers an alternative origin for tumorigenesis. This program is conserved in human pancreatitis, providing insight into early events in pancreas diseases.
