## Supplemental File 1 for "Single-cell transcriptomics reveals a conserved metaplasia program in pancreatic injury"

### Sheet: Library_QC_Metrices
	2wks_A7638	2wks_A8324	4wks_A7933	4wks_A7988
Estimated Number of Cells (Cellranger)	9220	9908	7884	9583
Mean Reads per Cell (Cellranger)	59839	61954	54764	44841
Median Genes per Cell (Cellranger)	1286	2206	1476	1505
Number of Reads (Cellranger)	551719020	613842471	431765277	429719618
Valid Barcodes	0.974	0.973	0.974	0.978
Sequencing Saturation	0.609	0.631	0.648	0.551
Q30 Bases in Barcode	0.964	0.965	0.965	0.965
Q30 Bases in RNA Read	0.931	0.929	0.933	0.933
Q30 Bases in UMI	0.959	0.96	0.96	0.96
Reads Mapped to Genome	0.943	0.953	0.952	0.953
Reads Mapped Confidently to Genome	0.861	0.906	0.881	0.885
Reads Mapped Confidently to Intergenic Regions	0.036	0.036	0.036	0.028
Reads Mapped Confidently to Intronic Regions	0.059	0.115	0.072	0.068
Reads Mapped Confidently to Exonic Regions	0.766	0.755	0.773	0.788
Reads Mapped Confidently to Transcriptome	0.729	0.729	0.742	0.755
Reads Mapped Antisense to Gene	0.004	0.009	0.006	0.006
Fraction Reads in Cells	0.789	0.894	0.858	0.844
Total Genes Detected	21812	22849	21854	21812
Median UMI Counts per Cell	3807	7017	4833	5170
Numer of Cells Passed QC in Seurat	4715	5268	4902	6255
Median UMI Counts per Cell after QC in Seurat	13135	15897	9173	8338
