## Supplemental File 3 for "Single-cell transcriptomics reveals a conserved metaplasia program in pancreatic injury"

### Sheet: Supplemental_table2_YFP+_13362c
	p_val	avg_logFC	pct.1	pct.2	p_val_adj	cluster	gene
Try5	0	1.8386	0.999	0.936	0	Acinar	Try5
Prss2	0	1.79604	1	0.966	0	Acinar	Prss2
Cela2a	0	1.7825	0.999	0.899	0	Acinar	Cela2a
Cpa1	0	1.76611	1	0.94	0	Acinar	Cpa1
Pnliprp1	0	1.75116	1	0.97	0	Acinar	Pnliprp1
Prss3	0	1.74794	0.948	0.551	0	Acinar	Prss3
Nupr1	0	1.7055	0.988	0.655	0	Acinar	Nupr1
Ctrb1	0	1.69973	1	1	0	Acinar	Ctrb1
Cpb1	0	1.67476	0.997	0.867	0	Acinar	Cpb1
Cel	0	1.67216	0.998	0.783	0	Acinar	Cel
Reg2	0	1.6656	0.907	0.53	0	Acinar	Reg2
Gm2663	0	1.64911	0.952	0.602	0	Acinar	Gm2663
Try4	0	1.64468	1	0.981	0	Acinar	Try4
2210010C04Rik	0	1.61534	0.992	0.878	0	Acinar	2210010C04Rik
Ctrl	0	1.61106	0.998	0.851	0	Acinar	Ctrl
Cela3b	0	1.60102	0.998	0.867	0	Acinar	Cela3b
Zg16	0	1.57403	0.994	0.784	0	Acinar	Zg16
Cpa2	0	1.57258	0.998	0.666	0	Acinar	Cpa2
Try10	0	1.55758	0.983	0.39	0	Acinar	Try10
Gm5771	0	1.55203	0.908	0.459	0	Acinar	Gm5771
Pnlip	0	1.53334	0.995	0.83	0	Acinar	Pnlip
Sycn	0	1.51674	1	0.762	0	Acinar	Sycn
Rnase1	0	1.50119	0.997	0.768	0	Acinar	Rnase1
Spink1	0	1.49829	0.979	0.579	0	Acinar	Spink1
1810009J06Rik	0	1.4894	0.894	0.438	0	Acinar	1810009J06Rik
Ctrc	0	1.47353	0.989	0.654	0	Acinar	Ctrc
Cuzd1	0	1.43503	0.988	0.439	0	Acinar	Cuzd1
Prss1	0	1.42296	0.822	0.337	0	Acinar	Prss1
Reg1	0	1.3653	1	0.999	0	Acinar	Reg1
Clps	0	1.35337	1	0.998	0	Acinar	Clps
Pnliprp2	0	1.31093	0.99	0.599	0	Acinar	Pnliprp2
Gm10334	0	1.26776	0.904	0.456	0	Acinar	Gm10334
Cela1	0	1.21955	0.999	0.942	0	Acinar	Cela1
Klk1	0	1.20683	0.991	0.709	0	Acinar	Klk1
Serpina6	0	1.19137	0.726	0.211	0	Acinar	Serpina6
Serpini2	0	1.17462	0.961	0.302	0	Acinar	Serpini2
Pla2g1b	0	1.07673	0.99	0.739	0	Acinar	Pla2g1b
Erp27	0	1.05657	0.97	0.299	0	Acinar	Erp27
Gp2	0	1.03681	0.899	0.323	0	Acinar	Gp2
Psmb10	0	0.9771	0.959	0.548	0	Acinar	Psmb10
Arhgdig	0	0.940787	0.983	0.658	0	Acinar	Arhgdig
Aqp12	0	0.888988	0.912	0.205	0	Acinar	Aqp12
1810053B23Rik	0	0.869135	0.867	0.225	0	Acinar	1810053B23Rik
Tmem97	0	0.862336	0.966	0.483	0	Acinar	Tmem97
Gamt	0	0.805064	0.951	0.49	0	Acinar	Gamt
Pdia2	0	0.79549	0.991	0.713	0	Acinar	Pdia2
Reg3d	0	0.789895	0.877	0.185	0	Acinar	Reg3d
Reg3a	0	0.788818	0.757	0.181	0	Acinar	Reg3a
Fkbp11	0	0.746513	0.962	0.638	0	Acinar	Fkbp11
Reg3b	0	0.73714	0.955	0.617	0	Acinar	Reg3b
1810028F09Rik	0	0.724538	0.838	0.176	0	Acinar	1810028F09Rik
Ube2c	0	1.59657	0.904	0.082	0	Acinar.Prolif	Ube2c
Rnase11	0	1.26159	0.999	0.819	0	Acinar.Prolif	Rnase1
Hmgb2	0	1.05349	0.936	0.46	0	Acinar.Prolif	Hmgb2
Birc5	0	1.04463	0.909	0.071	0	Acinar.Prolif	Birc5
H2afz	0	1.01372	0.997	0.906	0	Acinar.Prolif	H2afz
Mki67	0	1.00407	0.868	0.09	0	Acinar.Prolif	Mki67
Psmb101	0	0.990689	0.997	0.637	0	Acinar.Prolif	Psmb10
Tmem971	0	0.97477	0.987	0.59	0	Acinar.Prolif	Tmem97
Top2a	0	0.93902	0.743	0.068	0	Acinar.Prolif	Top2a
Cckar	0	0.857578	0.977	0.525	0	Acinar.Prolif	Cckar
Spc24	0	0.825872	0.9	0.158	0	Acinar.Prolif	Spc24
Cenpa	0	0.765873	0.721	0.105	0	Acinar.Prolif	Cenpa
Cks2	0	0.738437	0.85	0.256	0	Acinar.Prolif	Cks2
Aqp121	0	0.711899	0.959	0.361	0	Acinar.Prolif	Aqp12
Arhgdig1	5.04e-296	0.890568	0.993	0.73	1.63e-291	Acinar.Prolif	Arhgdig
Erp271	5.16e-268	0.739085	0.983	0.449	1.67e-263	Acinar.Prolif	Erp27
Gamt1	3.78e-266	0.723728	0.977	0.592	1.22e-261	Acinar.Prolif	Gamt
Hist1h2ap	1.3e-258	1.16876	0.606	0.181	4.2e-254	Acinar.Prolif	Hist1h2ap
Cuzd11	2.21e-252	0.874339	0.996	0.562	7.12e-248	Acinar.Prolif	Cuzd1
Reg11	7.88e-250	0.920517	1	0.999	2.55e-245	Acinar.Prolif	Reg1
Serpini21	1.01e-244	0.820248	0.979	0.449	3.25e-240	Acinar.Prolif	Serpini2
Zg161	5.97e-241	1.07903	0.997	0.831	1.93e-236	Acinar.Prolif	Zg16
Try101	3.71e-240	0.849695	0.991	0.523	1.2e-235	Acinar.Prolif	Try10
Pla2g1b1	7.9e-240	0.96889	1	0.795	2.55e-235	Acinar.Prolif	Pla2g1b
Clps1	2.92e-239	0.914646	1	0.998	9.43e-235	Acinar.Prolif	Clps
Ube2s	6.64e-238	0.732999	0.957	0.692	2.14e-233	Acinar.Prolif	Ube2s
Ctrc1	2.18e-237	0.957554	0.999	0.728	7.05e-233	Acinar.Prolif	Ctrc
Cela3b1	8.64e-233	0.995331	1	0.897	2.79e-228	Acinar.Prolif	Cela3b
Ctrl1	6.46e-224	0.96523	1	0.884	2.09e-219	Acinar.Prolif	Ctrl
Spink11	5.3e-216	0.900526	0.991	0.668	1.71e-211	Acinar.Prolif	Spink1
2210010C04Rik1	2.31e-209	0.976679	0.998	0.903	7.46e-205	Acinar.Prolif	2210010C04Rik
Try41	6.5e-206	0.938658	1	0.985	2.1e-201	Acinar.Prolif	Try4
Cela2a1	1.59e-200	0.859286	1	0.922	5.12e-196	Acinar.Prolif	Cela2a
Pnlip1	6.94e-197	0.896929	0.998	0.867	2.24e-192	Acinar.Prolif	Pnlip
Cel1	2.18e-195	0.816561	1	0.831	7.04e-191	Acinar.Prolif	Cel
Cpb11	2.33e-193	0.828482	0.999	0.896	7.53e-189	Acinar.Prolif	Cpb1
Cela11	4.57e-184	0.744483	0.999	0.955	1.47e-179	Acinar.Prolif	Cela1
Sycn1	6.18e-184	0.755402	0.999	0.816	1.99e-179	Acinar.Prolif	Sycn
Serpina61	1.64e-181	0.751544	0.789	0.322	5.3e-177	Acinar.Prolif	Serpina6
Cpa21	1.11e-180	0.768302	0.998	0.74	3.6e-176	Acinar.Prolif	Cpa2
Cpa11	3.26e-165	0.730237	1	0.954	1.05e-160	Acinar.Prolif	Cpa1
Reg21	3.1e-120	0.767193	0.916	0.614	1e-115	Acinar.Prolif	Reg2
Tff2	1.06e-280	0.846659	0.991	0.981	3.43e-276	Acinar/MucinDuctal	Tff2
Apoe	1.9e-146	1.46689	0.612	0.476	6.13e-142	Acinar/MucinDuctal	Apoe
Lars2	2.45e-106	0.946572	0.885	0.954	7.92e-102	Acinar/MucinDuctal	Lars2
Cd74	3.86e-77	1.03362	0.452	0.325	1.24e-72	Acinar/MucinDuctal	Cd74
Lyz2	3.88e-53	0.761625	0.265	0.153	1.25e-48	Acinar/MucinDuctal	Lyz2
Gm26917	3.39e-34	2.58956	0.612	0.656	1.1e-29	Acinar/MucinDuctal	Gm26917
Gkn3	0	2.07987	0.997	0.967	0	MucinDuctal	Gkn3
Pgc	0	2.01146	0.906	0.819	0	MucinDuctal	Pgc
Wfdc18	0	1.9988	0.914	0.346	0	MucinDuctal	Wfdc18
Spp1	0	1.90634	0.977	0.756	0	MucinDuctal	Spp1
Agr2	0	1.88277	0.911	0.689	0	MucinDuctal	Agr2
Muc6	0	1.73451	0.944	0.663	0	MucinDuctal	Muc6
S100a6	0	1.68479	0.658	0.247	0	MucinDuctal	S100a6
Clu	0	1.57815	0.999	0.968	0	MucinDuctal	Clu
Ttr	0	1.55302	0.969	0.637	0	MucinDuctal	Ttr
Car2	0	1.52758	0.982	0.35	0	MucinDuctal	Car2
Krt19	0	1.39131	0.89	0.437	0	MucinDuctal	Krt19
Spink4	0	1.38926	0.816	0.275	0	MucinDuctal	Spink4
Pglyrp1	0	1.35471	0.987	0.469	0	MucinDuctal	Pglyrp1
Pigr	0	1.33089	0.893	0.346	0	MucinDuctal	Pigr
Cldn2	0	1.30158	0.931	0.226	0	MucinDuctal	Cldn2
Atp1b1	0	1.25533	0.999	0.683	0	MucinDuctal	Atp1b1
Fxyd3	0	1.25051	0.999	0.872	0	MucinDuctal	Fxyd3
Tmem45a	0	1.20332	0.939	0.244	0	MucinDuctal	Tmem45a
Cd81	0	1.17333	0.996	0.649	0	MucinDuctal	Cd81
Slc12a2	0	1.14619	0.968	0.499	0	MucinDuctal	Slc12a2
Gm49980	0	1.14333	0.965	0.749	0	MucinDuctal	Gm49980
Aqp5	0	1.1142	0.797	0.178	0	MucinDuctal	Aqp5
Ctse	0	1.10884	0.955	0.304	0	MucinDuctal	Ctse
Kcne3	0	1.08346	0.864	0.145	0	MucinDuctal	Kcne3
Zfp36l2	0	1.08173	0.964	0.482	0	MucinDuctal	Zfp36l2
Tspan8	0	1.07628	0.996	0.582	0	MucinDuctal	Tspan8
Cxcl17	0	1.04224	0.881	0.249	0	MucinDuctal	Cxcl17
Prdx1	0	1.00328	0.996	0.877	0	MucinDuctal	Prdx1
Golm1	0	0.987396	0.912	0.199	0	MucinDuctal	Golm1
Cfi	0	0.980884	0.919	0.231	0	MucinDuctal	Cfi
Gas6	0	0.975661	0.803	0.195	0	MucinDuctal	Gas6
2210407C18Rik	0	0.958411	0.45	0.089	0	MucinDuctal	2210407C18Rik
Csrp2	0	0.955437	0.981	0.66	0	MucinDuctal	Csrp2
Gm43305	0	0.952065	0.813	0.44	0	MucinDuctal	Gm43305
Klf5	0	0.890726	0.954	0.465	0	MucinDuctal	Klf5
Tm9sf3	0	0.886997	0.992	0.841	0	MucinDuctal	Tm9sf3
Gfpt1	0	0.846423	0.937	0.676	0	MucinDuctal	Gfpt1
Onecut2	0	0.841967	0.869	0.414	0	MucinDuctal	Onecut2
Cd2ap	0	0.832541	0.96	0.671	0	MucinDuctal	Cd2ap
Muc1	0	0.823152	0.975	0.687	0	MucinDuctal	Muc1
Atp1a1	0	0.816081	0.984	0.758	0	MucinDuctal	Atp1a1
Gpx2	0	0.814241	0.942	0.411	0	MucinDuctal	Gpx2
Degs1	0	0.795048	0.904	0.363	0	MucinDuctal	Degs1
Rps18	0	0.781862	0.999	0.96	0	MucinDuctal	Rps18
Rpl7	0	0.779672	1	0.979	0	MucinDuctal	Rpl7
Foxq1	0	0.779307	0.778	0.12	0	MucinDuctal	Foxq1
Prom1	0	0.776167	0.958	0.479	0	MucinDuctal	Prom1
mt-Atp6	0	0.772425	0.994	0.973	0	MucinDuctal	mt-Atp6
Habp2	0	0.763209	0.89	0.386	0	MucinDuctal	Habp2
Gm10260	0	0.75512	0.995	0.902	0	MucinDuctal	Gm10260
Acaa2	0	0.751181	0.922	0.538	0	MucinDuctal	Acaa2
Vsig1	0	0.743517	0.818	0.122	0	MucinDuctal	Vsig1
Sult1c2	0	0.735946	0.856	0.302	0	MucinDuctal	Sult1c2
Rbp1	0	0.732163	0.716	0.247	0	MucinDuctal	Rbp1
Tpt1	0	0.721466	1	0.997	0	MucinDuctal	Tpt1
Cd9	0	0.712528	0.98	0.708	0	MucinDuctal	Cd9
Lamp2	0	0.710614	0.949	0.562	0	MucinDuctal	Lamp2
Igfbp5	0	0.703107	0.665	0.161	0	MucinDuctal	Igfbp5
Pga5	3e-280	1.97123	0.753	0.604	9.7e-276	MucinDuctal	Pga5
Tff21	8.12e-219	1.37348	0.993	0.978	2.62e-214	MucinDuctal	Tff2
Dmbt1	3.76e-177	0.765006	0.924	0.794	1.21e-172	MucinDuctal	Dmbt1
Cym	4.9e-111	2.13899	0.414	0.255	1.58e-106	MucinDuctal	Cym
Cblif	6.17e-84	1.56781	0.57	0.517	1.99e-79	MucinDuctal	Cblif
Lcn2	0	2.37236	0.957	0.054	0	Ductal-like	Lcn2
Cp	0	1.96509	0.971	0.043	0	Ductal-like	Cp
Apoc1	0	1.84861	0.899	0.053	0	Ductal-like	Apoc1
Dcdc2a	0	1.40194	0.964	0.081	0	Ductal-like	Dcdc2a
Trf	0	1.33535	0.914	0.046	0	Ductal-like	Trf
Rgs5	0	1.28483	0.906	0.045	0	Ductal-like	Rgs5
Tm4sf1	0	1.24235	0.698	0.022	0	Ductal-like	Tm4sf1
Sparc	0	1.0517	0.871	0.059	0	Ductal-like	Sparc
Fmo2	0	0.889058	0.784	0.049	0	Ductal-like	Fmo2
Ddit4l	0	0.78383	0.871	0.047	0	Ductal-like	Ddit4l
Snorc	0	0.706207	0.482	0.015	0	Ductal-like	Snorc
Ltb	1.07e-303	1.13598	0.813	0.056	3.47e-299	Ductal-like	Ltb
C3	6.52e-279	1.56523	0.914	0.084	2.1e-274	Ductal-like	C3
St3gal5	5.17e-270	0.773797	0.849	0.072	1.67e-265	Ductal-like	St3gal5
Ces1d	1.15e-261	1.12071	0.878	0.082	3.7e-257	Ductal-like	Ces1d
Hhex	2.14e-250	0.984737	0.935	0.093	6.92e-246	Ductal-like	Hhex
Crp	4.95e-248	0.724463	0.835	0.073	1.6e-243	Ductal-like	Crp
Ecscr	2.65e-242	0.817788	0.827	0.076	8.54e-238	Ductal-like	Ecscr
Cldn10	1.07e-230	1.43658	0.942	0.117	3.45e-226	Ductal-like	Cldn10
Fgfr3	2.98e-204	0.814915	0.784	0.08	9.62e-200	Ductal-like	Fgfr3
Scara3	3.18e-204	1.14694	0.942	0.131	1.03e-199	Ductal-like	Scara3
Cald1	4.21e-197	0.872547	0.899	0.115	1.36e-192	Ductal-like	Cald1
Pah	2.92e-193	1.07492	0.914	0.126	9.42e-189	Ductal-like	Pah
Bicc1	1.12e-192	1.38655	0.964	0.15	3.62e-188	Ductal-like	Bicc1
Adamts1	2.39e-190	0.815009	0.719	0.069	7.71e-186	Ductal-like	Adamts1
Slc28a3	6.44e-185	0.918471	0.871	0.116	2.08e-180	Ductal-like	Slc28a3
Kifc3	8.75e-170	0.913479	0.914	0.14	2.82e-165	Ductal-like	Kifc3
Tstd1	2.43e-153	1.52155	0.986	0.21	7.86e-149	Ductal-like	Tstd1
Tns1	1.57e-143	0.799602	0.82	0.134	5.07e-139	Ductal-like	Tns1
Sema5a	6.94e-141	0.773944	0.885	0.152	2.24e-136	Ductal-like	Sema5a
Wfdc15b	2.17e-140	0.800423	0.856	0.149	6.99e-136	Ductal-like	Wfdc15b
Onecut1	3.82e-139	0.754615	0.899	0.162	1.23e-134	Ductal-like	Onecut1
Krt17	6.72e-134	0.720543	0.266	0.012	2.17e-129	Ductal-like	Krt17
Prox1	5.62e-131	1.12266	0.921	0.178	1.81e-126	Ductal-like	Prox1
Igfbp7	4.97e-122	1.14798	0.942	0.216	1.61e-117	Ductal-like	Igfbp7
Ccnd1	9.67e-119	1.37861	0.892	0.198	3.12e-114	Ductal-like	Ccnd1
Ambp	1.15e-111	1.77603	0.986	0.338	3.71e-107	Ductal-like	Ambp
Ncald	2.46e-107	0.723429	0.885	0.195	7.96e-103	Ductal-like	Ncald
St3gal4	1.16e-105	0.712194	0.906	0.215	3.74e-101	Ductal-like	St3gal4
Gsta3	8.17e-98	0.75359	0.842	0.198	2.64e-93	Ductal-like	Gsta3
Apoe1	1.61e-94	2.41592	1	0.491	5.18e-90	Ductal-like	Apoe
Cadm1	2.5e-93	0.738776	0.914	0.25	8.08e-89	Ductal-like	Cadm1
Fads2	3.23e-91	0.801324	0.885	0.264	1.04e-86	Ductal-like	Fads2
Mmp7	2.37e-77	0.866865	0.727	0.151	7.65e-73	Ductal-like	Mmp7
Lurap1l	4.61e-77	1.28646	0.978	0.523	1.49e-72	Ductal-like	Lurap1l
Cd14	4.9e-76	0.736564	0.863	0.251	1.58e-71	Ductal-like	Cd14
Tshz2	7.69e-76	0.866412	0.921	0.333	2.48e-71	Ductal-like	Tshz2
Spp11	5.29e-73	1.79216	1	0.82	1.71e-68	Ductal-like	Spp1
Fth1	1.6e-69	1.0738	1	0.99	5.17e-65	Ductal-like	Fth1
Nfib	1.15e-68	1.03115	0.957	0.569	3.72e-64	Ductal-like	Nfib
Tmem176b	3.95e-68	1.351	1	0.802	1.28e-63	Ductal-like	Tmem176b
Dbi	9.9e-68	1.19157	1	0.937	3.2e-63	Ductal-like	Dbi
Mgst1	6.14e-67	1.09777	0.971	0.682	1.98e-62	Ductal-like	Mgst1
Anxa5	3.27e-66	1.1371	0.971	0.658	1.06e-61	Ductal-like	Anxa5
Aplp2	2.37e-64	0.858072	0.993	0.611	7.65e-60	Ductal-like	Aplp2
Eno1	6.42e-64	0.882025	0.964	0.508	2.07e-59	Ductal-like	Eno1
Pebp1	9.6e-63	0.970642	1	0.92	3.1e-58	Ductal-like	Pebp1
Tmem176a	2.73e-62	1.18243	0.971	0.662	8.83e-58	Ductal-like	Tmem176a
Cldn3	7.12e-62	1.00811	0.964	0.555	2.3e-57	Ductal-like	Cldn3
Atp1a11	4.2e-60	0.932456	0.993	0.824	1.36e-55	Ductal-like	Atp1a1
Cyba	9.62e-59	1.044	0.978	0.695	3.11e-54	Ductal-like	Cyba
App	1.47e-57	0.80805	1	0.766	4.75e-53	Ductal-like	App
Hpn	5.18e-57	0.731887	0.928	0.487	1.67e-52	Ductal-like	Hpn
Meg3	8.5e-57	0.823392	0.727	0.197	2.74e-52	Ductal-like	Meg3
Gas61	9.2e-57	0.753258	0.95	0.371	2.97e-52	Ductal-like	Gas6
Tmem45a1	2.74e-56	0.891395	0.978	0.446	8.84e-52	Ductal-like	Tmem45a
Slc6a6	1.23e-54	0.705099	0.928	0.42	3.98e-50	Ductal-like	Slc6a6
Smco4	1.3e-54	0.745269	0.935	0.558	4.19e-50	Ductal-like	Smco4
Psmb8	2.76e-53	0.722777	0.784	0.259	8.92e-49	Ductal-like	Psmb8
Tm4sf4	4.86e-52	0.958366	0.978	0.537	1.57e-47	Ductal-like	Tm4sf4
Hes1	2.49e-50	0.835267	0.892	0.376	8.04e-46	Ductal-like	Hes1
Arl6ip1	8.11e-49	0.755656	0.957	0.602	2.62e-44	Ductal-like	Arl6ip1
Zbtb20	8.21e-49	0.833211	0.971	0.675	2.65e-44	Ductal-like	Zbtb20
Selenow	1.31e-43	0.729679	0.957	0.675	4.23e-39	Ductal-like	Selenow
Ttr1	2.58e-43	0.975926	1	0.733	8.33e-39	Ductal-like	Ttr
Clu1	7.56e-43	0.852419	1	0.977	2.44e-38	Ductal-like	Clu
Sh3bgrl3	1.37e-42	0.777797	0.971	0.724	4.41e-38	Ductal-like	Sh3bgrl3
Tmsb10	5.26e-41	0.78795	0.993	0.806	1.7e-36	Ductal-like	Tmsb10
Isg15	1.08e-40	1.15884	0.468	0.114	3.47e-36	Ductal-like	Isg15
Zfp36l1	2.99e-40	0.707203	0.935	0.587	9.66e-36	Ductal-like	Zfp36l1
H2-K1	6.08e-40	1.14555	0.964	0.823	1.96e-35	Ductal-like	H2-K1
Cd741	2.23e-32	1.00938	0.77	0.339	7.2e-28	Ductal-like	Cd74
Jun	7.36e-32	0.723496	0.978	0.742	2.38e-27	Ductal-like	Jun
B2m	8.61e-31	0.76135	0.935	0.798	2.78e-26	Ductal-like	B2m
Junb	1.03e-29	0.966464	0.863	0.573	3.34e-25	Ductal-like	Junb
Nfkbia	3.49e-25	0.747769	0.842	0.486	1.13e-20	Ductal-like	Nfkbia
Ifitm3	1.9e-24	1.15257	0.964	0.741	6.13e-20	Ductal-like	Ifitm3
Fos	2e-22	0.793766	0.863	0.55	6.44e-18	Ductal-like	Fos
Bst2	8.71e-20	0.777259	0.77	0.43	2.81e-15	Ductal-like	Bst2
Ifi27l2a	1.61e-09	0.893673	0.439	0.234	5.21e-05	Ductal-like	Ifi27l2a
Gm49708	4.31e-122	1.5657	0.922	0.369	1.39e-117	Tuft/EEC.Progenitor	Gm49708
Ltc4s	1.11e-120	1.16353	0.946	0.268	3.57e-116	Tuft/EEC.Progenitor	Ltc4s
Sox4	2.4e-119	2.23157	1	0.693	7.75e-115	Tuft/EEC.Progenitor	Sox4
Marcksl1	2.19e-107	0.854508	0.971	0.343	7.06e-103	Tuft/EEC.Progenitor	Marcksl1
Stmn1	8.57e-104	1.257	0.98	0.46	2.77e-99	Tuft/EEC.Progenitor	Stmn1
Smpdl3a	1.36e-93	1.82663	0.937	0.574	4.38e-89	Tuft/EEC.Progenitor	Smpdl3a
Nrep	1.38e-91	0.911064	0.863	0.327	4.45e-87	Tuft/EEC.Progenitor	Nrep
Prdx6	3.5e-87	0.892038	0.99	0.826	1.13e-82	Tuft/EEC.Progenitor	Prdx6
Il13ra1	1.17e-85	1.07884	0.829	0.305	3.77e-81	Tuft/EEC.Progenitor	Il13ra1
Tmsb101	4.03e-84	1.10817	1	0.805	1.3e-79	Tuft/EEC.Progenitor	Tmsb10
Cdk4	9.53e-84	0.843179	0.976	0.72	3.08e-79	Tuft/EEC.Progenitor	Cdk4
Gdpd1	7.48e-81	0.716148	0.878	0.389	2.41e-76	Tuft/EEC.Progenitor	Gdpd1
Ifitm2	4.37e-80	0.830233	0.985	0.874	1.41e-75	Tuft/EEC.Progenitor	Ifitm2
Ptma	2.32e-79	0.703447	1	0.989	7.5e-75	Tuft/EEC.Progenitor	Ptma
1110038B12Rik	1.55e-78	0.83788	0.966	0.561	5e-74	Tuft/EEC.Progenitor	1110038B12Rik
Ldhb	3.27e-77	0.805065	0.893	0.424	1.06e-72	Tuft/EEC.Progenitor	Ldhb
Gpx21	8e-77	0.912872	0.976	0.563	2.58e-72	Tuft/EEC.Progenitor	Gpx2
Prdx2	2.87e-75	0.799704	0.99	0.861	9.28e-71	Tuft/EEC.Progenitor	Prdx2
Ppp1r14b	8.68e-75	0.894696	0.99	0.835	2.8e-70	Tuft/EEC.Progenitor	Ppp1r14b
Tubb5	4.36e-74	0.971075	0.98	0.676	1.41e-69	Tuft/EEC.Progenitor	Tubb5
Npm1	6.82e-72	0.72053	0.995	0.93	2.2e-67	Tuft/EEC.Progenitor	Npm1
Gas5	8.13e-72	0.737691	0.995	0.919	2.63e-67	Tuft/EEC.Progenitor	Gas5
Hsp90ab1	9.42e-72	0.727189	1	0.961	3.04e-67	Tuft/EEC.Progenitor	Hsp90ab1
Hes6	7.76e-71	0.970152	0.917	0.507	2.5e-66	Tuft/EEC.Progenitor	Hes6
Zfas1	9.47e-67	0.731671	0.966	0.595	3.06e-62	Tuft/EEC.Progenitor	Zfas1
Pigr1	6.5e-62	1.17586	0.941	0.502	2.1e-57	Tuft/EEC.Progenitor	Pigr
Rabgap1l	4.15e-59	0.762415	0.893	0.489	1.34e-54	Tuft/EEC.Progenitor	Rabgap1l
H3f3b	6.18e-58	0.713732	1	0.984	2e-53	Tuft/EEC.Progenitor	H3f3b
Ascl1	2.71e-55	1.53986	0.307	0.057	8.76e-51	Tuft/EEC.Progenitor	Ascl1
Gm499801	2.07e-49	0.805853	0.985	0.811	6.67e-45	Tuft/EEC.Progenitor	Gm49980
Btg2	3.07e-48	0.935797	0.941	0.711	9.91e-44	Tuft/EEC.Progenitor	Btg2
Hbegf	1.69e-41	0.707655	0.654	0.281	5.47e-37	Tuft/EEC.Progenitor	Hbegf
Xist	4.87e-41	0.848889	0.859	0.644	1.57e-36	Tuft/EEC.Progenitor	Xist
Timp2	1.19e-39	0.831158	0.78	0.444	3.84e-35	Tuft/EEC.Progenitor	Timp2
Ier2	1.73e-26	0.702694	0.912	0.782	5.57e-22	Tuft/EEC.Progenitor	Ier2
Pdgfa	1.54e-15	0.833088	0.702	0.517	4.96e-11	Tuft/EEC.Progenitor	Pdgfa
Chgb	0	3.71038	0.606	0.105	0	EEC	Chgb
Rbp4	0	3.48434	0.614	0.212	0	EEC	Rbp4
Chga	0	2.66509	0.857	0.058	0	EEC	Chga
Pcsk1n	0	2.31102	0.6	0.049	0	EEC	Pcsk1n
Cdkn1a	0	2.25788	0.752	0.323	0	EEC	Cdkn1a
Neurog3	0	2.14905	0.373	0.023	0	EEC	Neurog3
Isl1	0	2.06536	0.616	0.029	0	EEC	Isl1
Cdkn1c	0	2.02874	0.798	0.19	0	EEC	Cdkn1c
Neurod1	0	1.92703	0.892	0.029	0	EEC	Neurod1
Insm1	0	1.91559	0.916	0.04	0	EEC	Insm1
Scg5	0	1.91041	0.916	0.053	0	EEC	Scg5
Aplp1	0	1.87905	0.963	0.147	0	EEC	Aplp1
Map1b	0	1.83654	0.95	0.138	0	EEC	Map1b
Hmgn3	0	1.81103	0.831	0.187	0	EEC	Hmgn3
Cpe	0	1.75811	0.914	0.293	0	EEC	Cpe
Peg3	0	1.70911	0.853	0.267	0	EEC	Peg3
Fam183b	0	1.67229	0.788	0.038	0	EEC	Fam183b
Krt7	0	1.64745	0.925	0.504	0	EEC	Krt7
Resp18	0	1.64091	0.414	0.026	0	EEC	Resp18
Nnat	0	1.62536	0.298	0.026	0	EEC	Nnat
Vwa5b2	0	1.57762	0.892	0.035	0	EEC	Vwa5b2
Cplx2	0	1.56716	0.945	0.098	0	EEC	Cplx2
Tubb3	0	1.5549	0.613	0.022	0	EEC	Tubb3
Mdk	0	1.50632	0.551	0.104	0	EEC	Mdk
Rgs17	0	1.48942	0.752	0.053	0	EEC	Rgs17
Cacna1a	0	1.48848	0.896	0.161	0	EEC	Cacna1a
Pcsk2	0	1.48054	0.345	0.016	0	EEC	Pcsk2
Pax6	0	1.44904	0.563	0.019	0	EEC	Pax6
Cacna2d1	0	1.4388	0.81	0.045	0	EEC	Cacna2d1
Bex2	0	1.42434	0.877	0.152	0	EEC	Bex2
Tm4sf41	0	1.42407	0.917	0.504	0	EEC	Tm4sf4
Mid1ip1	0	1.38475	0.914	0.381	0	EEC	Mid1ip1
Pam	0	1.3604	0.808	0.375	0	EEC	Pam
Bex3	0	1.31116	0.959	0.627	0	EEC	Bex3
Cnot6l	0	1.29565	0.911	0.486	0	EEC	Cnot6l
Pclo	0	1.28953	0.819	0.165	0	EEC	Pclo
Marcks	0	1.2774	0.958	0.599	0	EEC	Marcks
Tox3	0	1.2606	0.889	0.356	0	EEC	Tox3
Celf3	0	1.24388	0.869	0.021	0	EEC	Celf3
Gch1	0	1.23492	0.763	0.247	0	EEC	Gch1
Emb	0	1.22096	0.769	0.069	0	EEC	Emb
AC149090.1	0	1.21859	0.983	0.667	0	EEC	AC149090.1
Nkx2-2	0	1.20837	0.763	0.054	0	EEC	Nkx2-2
Runx1t1	0	1.20173	0.709	0.029	0	EEC	Runx1t1
Cryba2	0	1.17868	0.728	0.068	0	EEC	Cryba2
Camk2n1	0	1.17535	0.933	0.414	0	EEC	Camk2n1
Ddc	0	1.17459	0.616	0.131	0	EEC	Ddc
Mtch1	0	1.16105	0.95	0.659	0	EEC	Mtch1
Dnajc12	0	1.15325	0.86	0.254	0	EEC	Dnajc12
Btg21	0	1.15162	0.97	0.689	0	EEC	Btg2
Kcnk16	0	1.11009	0.806	0.034	0	EEC	Kcnk16
Scgn	0	1.10856	0.556	0.014	0	EEC	Scgn
Bambi	0	1.10035	0.675	0.059	0	EEC	Bambi
H3f3a	0	1.09945	0.994	0.951	0	EEC	H3f3a
Rph3al	0	1.08026	0.848	0.142	0	EEC	Rph3al
Scg3	0	1.07178	0.634	0.012	0	EEC	Scg3
Jund	0	1.06781	0.988	0.916	0	EEC	Jund
Ids	0	1.05141	0.705	0.174	0	EEC	Ids
Ctsl	0	1.03221	0.945	0.816	0	EEC	Ctsl
Hmgn2	0	1.02823	0.877	0.45	0	EEC	Hmgn2
Akr1c13	0	1.02732	0.778	0.222	0	EEC	Akr1c13
Trim35	0	1.02645	0.815	0.267	0	EEC	Trim35
H1fx	0	1.02039	0.725	0.188	0	EEC	H1fx
Rfx6	0	1.01933	0.776	0.017	0	EEC	Rfx6
Nefm	0	1.0131	0.45	0.01	0	EEC	Nefm
Syt13	0	1.00295	0.738	0.018	0	EEC	Syt13
Marcksl11	0	0.994812	0.81	0.308	0	EEC	Marcksl1
H3f3b1	0	0.994073	0.999	0.983	0	EEC	H3f3b
Gnao1	0	0.97821	0.746	0.019	0	EEC	Gnao1
Dbpht2	0	0.974587	0.521	0.016	0	EEC	Dbpht2
Prnp	0	0.96364	0.776	0.145	0	EEC	Prnp
Ddx5	0	0.958967	0.997	0.905	0	EEC	Ddx5
Etv1	0	0.943299	0.547	0.039	0	EEC	Etv1
Pnmal2	0	0.93605	0.805	0.147	0	EEC	Pnmal2
Akr1c12	0	0.924828	0.782	0.287	0	EEC	Akr1c12
Mrfap1	0	0.923356	0.988	0.859	0	EEC	Mrfap1
Hsp90aa1	0	0.92182	0.987	0.894	0	EEC	Hsp90aa1
Hepacam2	0	0.908048	0.871	0.166	0	EEC	Hepacam2
Fryl	0	0.905331	0.877	0.441	0	EEC	Fryl
Dst	0	0.904499	0.786	0.178	0	EEC	Dst
Rap1gap2	0	0.904274	0.813	0.333	0	EEC	Rap1gap2
Btbd17	0	0.899649	0.483	0.036	0	EEC	Btbd17
Prdx21	0	0.888429	0.98	0.851	0	EEC	Prdx2
Stxbp5l	0	0.884171	0.505	0.013	0	EEC	Stxbp5l
Rock1	0	0.883984	0.925	0.63	0	EEC	Rock1
Ffar2	0	0.881529	0.68	0.146	0	EEC	Ffar2
Baiap3	0	0.876797	0.626	0.021	0	EEC	Baiap3
Syt7	0	0.871849	0.738	0.041	0	EEC	Syt7
Dnaja1	0	0.864121	0.973	0.796	0	EEC	Dnaja1
Igfbp2	0	0.862256	0.364	0.052	0	EEC	Igfbp2
Ubqln2	0	0.860118	0.756	0.322	0	EEC	Ubqln2
Fev	0	0.858333	0.442	0.013	0	EEC	Fev
Tuba1a	0	0.851353	0.888	0.246	0	EEC	Tuba1a
Hsp90ab11	0	0.851275	0.998	0.958	0	EEC	Hsp90ab1
Ptprn2	0	0.8499	0.685	0.053	0	EEC	Ptprn2
Prox11	0	0.844618	0.717	0.133	0	EEC	Prox1
Ubb	0	0.841053	0.996	0.947	0	EEC	Ubb
Slc25a4	0	0.840698	0.882	0.524	0	EEC	Slc25a4
Kdm1a	0	0.840289	0.866	0.492	0	EEC	Kdm1a
Actg1	0	0.838211	0.999	0.905	0	EEC	Actg1
Ly6h	0	0.835873	0.32	0.01	0	EEC	Ly6h
Ptov1	0	0.835483	0.961	0.776	0	EEC	Ptov1
Acly	0	0.832256	0.858	0.428	0	EEC	Acly
Mapk15	0	0.820475	0.699	0.025	0	EEC	Mapk15
Prkar1a	0	0.818019	0.935	0.654	0	EEC	Prkar1a
Mboat4	0	0.794838	0.446	0.01	0	EEC	Mboat4
Elof1	0	0.793417	0.926	0.692	0	EEC	Elof1
St18	0	0.779117	0.697	0.091	0	EEC	St18
Maged1	0	0.77784	0.951	0.72	0	EEC	Maged1
Serping1	0	0.777453	0.666	0.035	0	EEC	Serping1
Cfl1	0	0.771815	0.978	0.856	0	EEC	Cfl1
Pkm	0	0.771527	0.931	0.711	0	EEC	Pkm
Trp53i11	0	0.766466	0.677	0.14	0	EEC	Trp53i11
Pcsk1	0	0.761459	0.625	0.021	0	EEC	Pcsk1
Pcyt1b	0	0.76066	0.505	0.023	0	EEC	Pcyt1b
Enho	0	0.757362	0.589	0.065	0	EEC	Enho
Atp6v1b2	0	0.750802	0.772	0.317	0	EEC	Atp6v1b2
Rundc3a	0	0.749322	0.722	0.027	0	EEC	Rundc3a
Gm609	0	0.741612	0.738	0.23	0	EEC	Gm609
Cadps	0	0.731153	0.559	0.014	0	EEC	Cadps
Pla2g2f	0	0.729058	0.605	0.019	0	EEC	Pla2g2f
Calm2	0	0.728685	0.984	0.825	0	EEC	Calm2
Vps37a	0	0.726947	0.807	0.402	0	EEC	Vps37a
Fubp1	0	0.725583	0.88	0.558	0	EEC	Fubp1
Sumo2	0	0.721655	0.978	0.85	0	EEC	Sumo2
Nisch	0	0.720361	0.901	0.633	0	EEC	Nisch
Gnb2	0	0.719637	0.982	0.866	0	EEC	Gnb2
Bax	0	0.718506	0.907	0.613	0	EEC	Bax
Camk2b	0	0.718048	0.637	0.105	0	EEC	Camk2b
Ankrd44	0	0.718035	0.469	0.07	0	EEC	Ankrd44
Prmt1	0	0.712553	0.883	0.593	0	EEC	Prmt1
Cyth2	0	0.707998	0.798	0.374	0	EEC	Cyth2
Cldn6	0	0.702608	0.56	0.065	0	EEC	Cldn6
Phip	3.9e-306	0.767919	0.853	0.49	1.26e-301	EEC	Phip
Srsf7	6.59e-306	0.787133	0.922	0.689	2.13e-301	EEC	Srsf7
Cxxc4	2.13e-301	1.00836	0.675	0.292	6.88e-297	EEC	Cxxc4
Cirbp	3.22e-301	0.703992	0.835	0.449	1.04e-296	EEC	Cirbp
Ypel3	4.76e-300	0.728455	0.908	0.598	1.54e-295	EEC	Ypel3
Egr1	2.76e-286	1.04723	0.888	0.53	8.91e-282	EEC	Egr1
Gpx3	7.52e-286	0.860938	0.293	0.039	2.43e-281	EEC	Gpx3
Sms	4.57e-285	0.802207	0.764	0.409	1.48e-280	EEC	Sms
Ube2e3	2.02e-282	0.743841	0.838	0.527	6.53e-278	EEC	Ube2e3
Top1	4.84e-282	0.740962	0.947	0.792	1.56e-277	EEC	Top1
Hnrnpa1	7.94e-282	1.04535	0.901	0.693	2.56e-277	EEC	Hnrnpa1
Prrg2	7.36e-275	0.700557	0.734	0.393	2.38e-270	EEC	Prrg2
Dynll1	2.94e-274	0.815886	0.983	0.908	9.48e-270	EEC	Dynll1
Fam241b	3.2e-266	0.759879	0.587	0.217	1.03e-261	EEC	Fam241b
Anxa6	2.58e-265	0.711318	0.714	0.373	8.34e-261	EEC	Anxa6
Hes61	4.49e-262	1.07394	0.807	0.484	1.45e-257	EEC	Hes6
Lrpprc	1.35e-261	1.09827	0.592	0.232	4.35e-257	EEC	Lrpprc
Fos1	3.93e-259	1.22186	0.86	0.523	1.27e-254	EEC	Fos
Tmsb102	9.41e-259	0.729805	0.977	0.792	3.04e-254	EEC	Tmsb10
Sox41	8.75e-252	1.27132	0.919	0.676	2.82e-247	EEC	Sox4
Kcnq1ot1	7.81e-248	0.931022	0.746	0.409	2.52e-243	EEC	Kcnq1ot1
Gars	2.85e-246	0.735489	0.789	0.526	9.21e-242	EEC	Gars
Pdap1	1.69e-239	0.707801	0.916	0.783	5.47e-235	EEC	Pdap1
Cbfa2t3	1.35e-232	0.854639	0.608	0.261	4.36e-228	EEC	Cbfa2t3
Hspa8	7.16e-231	0.700791	0.993	0.955	2.31e-226	EEC	Hspa8
Maged2	2.28e-230	1.98571	0.704	0.42	7.37e-226	EEC	Maged2
Malat1	1.31e-218	0.924019	0.996	0.984	4.23e-214	EEC	Malat1
Pbx1	2e-214	0.709965	0.865	0.587	6.47e-210	EEC	Pbx1
Cdk41	1.24e-210	0.769394	0.885	0.707	4e-206	EEC	Cdk4
Glud1	5.88e-207	0.739108	0.814	0.614	1.9e-202	EEC	Glud1
Gspt1	8.3e-193	0.794949	0.81	0.622	2.68e-188	EEC	Gspt1
Ppp1r14b1	5.81e-183	0.807612	0.933	0.828	1.87e-178	EEC	Ppp1r14b
Junb1	2.01e-174	0.703952	0.848	0.549	6.49e-170	EEC	Junb
Gadd45a	2.3e-168	0.729344	0.495	0.184	7.42e-164	EEC	Gadd45a
Jpt1	5.96e-162	0.905087	0.848	0.698	1.92e-157	EEC	Jpt1
2021-06-01	5.69e-150	0.839439	0.886	0.731	1.84e-145	EEC	Jun
Ghrl	5.82e-117	4.00057	0.674	0.54	1.88e-112	EEC	Ghrl
Xist1	1.77e-107	0.755586	0.749	0.637	5.7e-103	EEC	Xist
Hhex1	1.97e-87	1.14929	0.252	0.087	6.35e-83	EEC	Hhex
Anpep	2.15e-72	0.884732	0.665	0.562	6.93e-68	EEC	Anpep
Pyy	1.54e-47	4.3525	0.403	0.284	4.97e-43	EEC	Pyy
Acsl1	5.68e-25	1.22528	0.406	0.34	1.83e-20	EEC	Acsl1
Rgs13	0	3.45203	0.99	0.119	0	Tuft	Rgs13
Alox5ap	0	3.1316	0.992	0.101	0	Tuft	Alox5ap
Fyb	0	2.9401	0.971	0.096	0	Tuft	Fyb
Crip1	0	2.83753	0.988	0.636	0	Tuft	Crip1
Adh1	0	2.82201	0.949	0.178	0	Tuft	Adh1
Ltc4s1	0	2.80099	1	0.202	0	Tuft	Ltc4s
Aldh2	0	2.625	0.998	0.686	0	Tuft	Aldh2
Dclk1	0	2.59136	0.955	0.14	0	Tuft	Dclk1
Plac8	0	2.50434	0.998	0.397	0	Tuft	Plac8
Avil	0	2.49544	0.995	0.086	0	Tuft	Avil
Lrmp	0	2.48988	0.993	0.384	0	Tuft	Lrmp
Hck	0	2.48045	0.978	0.067	0	Tuft	Hck
Nrgn	0	2.33631	0.851	0.05	0	Tuft	Nrgn
Gng13	0	2.29699	0.948	0.083	0	Tuft	Gng13
Rgs2	0	2.19472	0.952	0.168	0	Tuft	Rgs2
Sh2d6	0	2.18796	0.942	0.076	0	Tuft	Sh2d6
Krt8	0	2.16916	0.999	0.921	0	Tuft	Krt8
Selenom	0	2.15263	0.998	0.718	0	Tuft	Selenom
Espn	0	2.13724	0.988	0.135	0	Tuft	Espn
Tuba1a1	0	2.07975	0.989	0.231	0	Tuft	Tuba1a
Bpgm	0	2.07842	0.991	0.374	0	Tuft	Bpgm
Bcl2l14	0	2.06522	0.991	0.174	0	Tuft	Bcl2l14
Trpm5	0	1.98003	0.973	0.063	0	Tuft	Trpm5
Krt18	0	1.95741	0.998	0.965	0	Tuft	Krt18
Calml4	0	1.95498	0.902	0.119	0	Tuft	Calml4
Ctsc	0	1.9432	0.964	0.316	0	Tuft	Ctsc
Kctd12	0	1.92683	0.963	0.216	0	Tuft	Kctd12
Ethe1	0	1.90448	0.98	0.312	0	Tuft	Ethe1
Bglap3	0	1.83974	0.346	0.035	0	Tuft	Bglap3
Gnai2	0	1.8363	0.998	0.664	0	Tuft	Gnai2
Skap2	0	1.75143	0.976	0.298	0	Tuft	Skap2
Atp2a3	0	1.74651	0.99	0.349	0	Tuft	Atp2a3
Pate4	0	1.73906	0.494	0.02	0	Tuft	Pate4
Gnat3	0	1.73154	0.805	0.026	0	Tuft	Gnat3
Ptpn6	0	1.72155	0.948	0.171	0	Tuft	Ptpn6
Alox5	0	1.70278	0.968	0.045	0	Tuft	Alox5
Spib	0	1.68868	0.972	0.036	0	Tuft	Spib
Calm21	0	1.68257	0.998	0.823	0	Tuft	Calm2
Anxa4	0	1.61203	0.997	0.745	0	Tuft	Anxa4
Il13ra11	0	1.60668	0.985	0.242	0	Tuft	Il13ra1
Sh2d7	0	1.59445	0.959	0.041	0	Tuft	Sh2d7
Tmem176a1	0	1.59443	0.97	0.633	0	Tuft	Tmem176a
Lima1	0	1.58755	0.991	0.517	0	Tuft	Lima1
Ly6g6f	0	1.5588	0.91	0.023	0	Tuft	Ly6g6f
Ptpn18	0	1.54902	0.936	0.454	0	Tuft	Ptpn18
Tubb4b	0	1.54271	0.987	0.699	0	Tuft	Tubb4b
Tmem176b1	0	1.53989	0.993	0.784	0	Tuft	Tmem176b
Tspan6	0	1.53209	0.866	0.146	0	Tuft	Tspan6
Gabarapl2	0	1.53076	0.992	0.768	0	Tuft	Gabarapl2
Nrep1	0	1.52193	0.868	0.279	0	Tuft	Nrep
Snrnp25	0	1.51332	0.941	0.234	0	Tuft	Snrnp25
Vdac3	0	1.49474	0.985	0.667	0	Tuft	Vdac3
Mgst3	0	1.4825	0.954	0.447	0	Tuft	Mgst3
Eppk1	0	1.47994	0.941	0.115	0	Tuft	Eppk1
Pik3r5	0	1.47033	0.95	0.035	0	Tuft	Pik3r5
Itpr2	0	1.45634	0.976	0.439	0	Tuft	Itpr2
Cd24a	0	1.45007	0.998	0.955	0	Tuft	Cd24a
Plcg2	0	1.43537	0.97	0.082	0	Tuft	Plcg2
Bmx	0	1.3834	0.949	0.026	0	Tuft	Bmx
Bub3	0	1.38305	0.977	0.482	0	Tuft	Bub3
Strip2	0	1.37659	0.907	0.022	0	Tuft	Strip2
Hmx2	0	1.37395	0.898	0.019	0	Tuft	Hmx2
Hpgds	0	1.36416	0.963	0.03	0	Tuft	Hpgds
Cox6c	0	1.36297	0.999	0.94	0	Tuft	Cox6c
Folr1	0	1.36256	0.57	0.018	0	Tuft	Folr1
Clmn	0	1.35779	0.965	0.25	0	Tuft	Clmn
Limd2	0	1.35547	0.963	0.309	0	Tuft	Limd2
Reep5	0	1.34044	0.996	0.924	0	Tuft	Reep5
Hmx3	0	1.33549	0.931	0.015	0	Tuft	Hmx3
Pik3cg	0	1.3253	0.951	0.053	0	Tuft	Pik3cg
Cystm1	0	1.31979	0.998	0.891	0	Tuft	Cystm1
Cd47	0	1.30243	0.987	0.698	0	Tuft	Cd47
Tmsb103	0	1.29944	0.966	0.792	0	Tuft	Tmsb10
Calm1	0	1.29021	0.996	0.939	0	Tuft	Calm1
S100a1	0	1.27645	0.962	0.693	0	Tuft	S100a1
Galk1	0	1.27426	0.971	0.612	0	Tuft	Galk1
Hepacam21	0	1.26909	0.977	0.151	0	Tuft	Hepacam2
Ivns1abp	0	1.25984	0.982	0.66	0	Tuft	Ivns1abp
Ehf	0	1.25488	0.989	0.552	0	Tuft	Ehf
Ptgs1	0	1.25253	0.922	0.046	0	Tuft	Ptgs1
Ahnak2	0	1.25188	0.923	0.04	0	Tuft	Ahnak2
Cdhr2	0	1.24758	0.778	0.032	0	Tuft	Cdhr2
Pla2g4a	0	1.24517	0.969	0.317	0	Tuft	Pla2g4a
Sri	0	1.24512	0.977	0.677	0	Tuft	Sri
Vav1	0	1.22722	0.93	0.049	0	Tuft	Vav1
Rac2	0	1.22367	0.752	0.038	0	Tuft	Rac2
Ociad2	0	1.21787	0.972	0.52	0	Tuft	Ociad2
H2-D1	0	1.21369	0.984	0.849	0	Tuft	H2-D1
Lgals4	0	1.21259	0.903	0.255	0	Tuft	Lgals4
Trak1	0	1.20598	0.938	0.27	0	Tuft	Trak1
Plaat3	0	1.18331	0.984	0.606	0	Tuft	Plaat3
H2afj	0	1.1797	0.998	0.905	0	Tuft	H2afj
Serpinb1a	0	1.17516	0.846	0.511	0	Tuft	Serpinb1a
Zfp428	0	1.17327	0.923	0.168	0	Tuft	Zfp428
Card19	0	1.15611	0.953	0.372	0	Tuft	Card19
Slc26a2	0	1.15366	0.891	0.189	0	Tuft	Slc26a2
Cldn7	0	1.15018	0.986	0.66	0	Tuft	Cldn7
Fdps	0	1.14906	0.909	0.45	0	Tuft	Fdps
Arpc5	0	1.13496	0.985	0.692	0	Tuft	Arpc5
Pou2f3	0	1.12878	0.925	0.031	0	Tuft	Pou2f3
Matk	0	1.11522	0.755	0.022	0	Tuft	Matk
Ccdc28b	0	1.10882	0.939	0.224	0	Tuft	Ccdc28b
Sec11c	0	1.09647	0.991	0.88	0	Tuft	Sec11c
Plk2	0	1.0884	0.907	0.318	0	Tuft	Plk2
Atpif1	0	1.08569	0.998	0.896	0	Tuft	Atpif1
Myo1b	0	1.08401	0.963	0.487	0	Tuft	Myo1b
Abhd2	0	1.07285	0.92	0.312	0	Tuft	Abhd2
Pde2a	0	1.07062	0.86	0.047	0	Tuft	Pde2a
Zfhx3	0	1.05827	0.979	0.546	0	Tuft	Zfhx3
Vil1	0	1.05687	0.91	0.22	0	Tuft	Vil1
Uqcr10	0	1.04372	0.997	0.918	0	Tuft	Uqcr10
Rtn4	0	1.04341	0.974	0.523	0	Tuft	Rtn4
Hist1h1c	0	1.03338	0.894	0.544	0	Tuft	Hist1h1c
Ostf1	0	1.02884	0.921	0.473	0	Tuft	Ostf1
Mcub	0	1.0223	0.834	0.022	0	Tuft	Mcub
Prr15	0	1.02191	0.894	0.04	0	Tuft	Prr15
Inpp5d	0	1.01991	0.823	0.021	0	Tuft	Inpp5d
Clic1	0	1.01873	0.991	0.704	0	Tuft	Clic1
Pygl	0	1.01529	0.748	0.024	0	Tuft	Pygl
Cox7a2	0	1.01504	0.997	0.918	0	Tuft	Cox7a2
Tmem45b	0	1.01424	0.898	0.109	0	Tuft	Tmem45b
S100a13	0	1.01303	0.916	0.482	0	Tuft	S100a13
Malat11	0	1.00965	0.997	0.984	0	Tuft	Malat1
Ppp3ca	0	1.00632	0.981	0.681	0	Tuft	Ppp3ca
S100a11	0	1.00562	0.995	0.848	0	Tuft	S100a11
Fth11	0	1.00257	1	0.989	0	Tuft	Fth1
Stk38	0	0.999198	0.958	0.447	0	Tuft	Stk38
Kdm4a	0	0.997526	0.93	0.21	0	Tuft	Kdm4a
Cox8a	0	0.991948	0.999	0.963	0	Tuft	Cox8a
Myl6	0	0.988864	0.998	0.946	0	Tuft	Myl6
Mpc1	0	0.979368	0.973	0.704	0	Tuft	Mpc1
Fbp2	0	0.976501	0.853	0.327	0	Tuft	Fbp2
Larp1b	0	0.970632	0.935	0.537	0	Tuft	Larp1b
Il25	0	0.959299	0.584	0.01	0	Tuft	Il25
H3f3a1	0	0.957221	0.998	0.951	0	Tuft	H3f3a
Myo15b	0	0.955006	0.861	0.218	0	Tuft	Myo15b
Epcam	0	0.945634	0.995	0.888	0	Tuft	Epcam
Col9a3	0	0.945507	0.873	0.177	0	Tuft	Col9a3
1810058I24Rik	0	0.942939	0.959	0.64	0	Tuft	1810058I24Rik
Ckmt1	0	0.94148	0.906	0.429	0	Tuft	Ckmt1
Cib1	0	0.939583	0.953	0.6	0	Tuft	Cib1
Dnaja11	0	0.939541	0.988	0.793	0	Tuft	Dnaja1
Inpp5b	0	0.937641	0.905	0.129	0	Tuft	Inpp5b
Vamp8	0	0.937637	0.988	0.85	0	Tuft	Vamp8
Tmem245	0	0.935792	0.87	0.324	0	Tuft	Tmem245
Pfn1	0	0.935439	0.997	0.935	0	Tuft	Pfn1
Rab25	0	0.934643	0.974	0.697	0	Tuft	Rab25
Map2	0	0.934389	0.897	0.201	0	Tuft	Map2
Igsf8	0	0.932056	0.924	0.325	0	Tuft	Igsf8
Gng12	0	0.931208	0.916	0.466	0	Tuft	Gng12
Eps8l3	0	0.926527	0.825	0.115	0	Tuft	Eps8l3
Cldn31	0	0.925886	0.937	0.519	0	Tuft	Cldn3
Zbtb201	0	0.925358	0.978	0.646	0	Tuft	Zbtb20
Nebl	0	0.923406	0.839	0.032	0	Tuft	Nebl
Dpysl2	0	0.922234	0.838	0.107	0	Tuft	Dpysl2
Acot7	0	0.920977	0.779	0.121	0	Tuft	Acot7
Inpp5j	0	0.920499	0.905	0.128	0	Tuft	Inpp5j
Pgm2l1	0	0.920401	0.898	0.245	0	Tuft	Pgm2l1
Rabgap1l1	0	0.91096	0.959	0.446	0	Tuft	Rabgap1l
Actb	0	0.910346	0.998	0.977	0	Tuft	Actb
Rbm38	0	0.908067	0.855	0.066	0	Tuft	Rbm38
Chchd2	0	0.90515	0.998	0.963	0	Tuft	Chchd2
Ldha	0	0.903314	0.932	0.645	0	Tuft	Ldha
Cbr3	0	0.901199	0.906	0.28	0	Tuft	Cbr3
Klf4	0	0.89864	0.773	0.182	0	Tuft	Klf4
Anxa11	0	0.889437	0.934	0.347	0	Tuft	Anxa11
Grcc10	0	0.882938	0.993	0.812	0	Tuft	Grcc10
Gprc5c	0	0.882394	0.894	0.196	0	Tuft	Gprc5c
Cmtm8	0	0.88225	0.963	0.553	0	Tuft	Cmtm8
Mien1	0	0.881825	0.988	0.809	0	Tuft	Mien1
Hmgcs1	0	0.873663	0.741	0.289	0	Tuft	Hmgcs1
Arpc3	0	0.87354	0.987	0.748	0	Tuft	Arpc3
Kit	0	0.872926	0.889	0.231	0	Tuft	Kit
Gde1	0	0.87289	0.889	0.473	0	Tuft	Gde1
Desi1	0	0.863684	0.93	0.392	0	Tuft	Desi1
Ech1	0	0.86159	0.958	0.614	0	Tuft	Ech1
Dynll11	0	0.859641	0.995	0.906	0	Tuft	Dynll1
Ptms	0	0.854881	0.991	0.906	0	Tuft	Ptms
Aldh3a2	0	0.853618	0.902	0.271	0	Tuft	Aldh3a2
Ctnnbip1	0	0.852415	0.873	0.288	0	Tuft	Ctnnbip1
Dctn3	0	0.852229	0.975	0.697	0	Tuft	Dctn3
Slc4a7	0	0.850968	0.945	0.429	0	Tuft	Slc4a7
1810037I17Rik	0	0.849612	0.974	0.728	0	Tuft	1810037I17Rik
Actg11	0	0.848274	0.997	0.905	0	Tuft	Actg1
Cox6b1	0	0.84683	0.993	0.928	0	Tuft	Cox6b1
Cyb5a	0	0.844653	0.973	0.755	0	Tuft	Cyb5a
Sumo21	0	0.843375	0.994	0.847	0	Tuft	Sumo2
Tmem256	0	0.839128	0.978	0.754	0	Tuft	Tmem256
Cd300lf	0	0.835459	0.693	0.017	0	Tuft	Cd300lf
Cfl11	0	0.830153	0.989	0.854	0	Tuft	Cfl1
Anxa2	0	0.830054	0.867	0.347	0	Tuft	Anxa2
Anxa1	0	0.827083	0.78	0.209	0	Tuft	Anxa1
Akr1b3	0	0.826678	0.85	0.489	0	Tuft	Akr1b3
Rnasel	0	0.826067	0.798	0.14	0	Tuft	Rnasel
Csk	0	0.826012	0.923	0.291	0	Tuft	Csk
Tmem121	0	0.824127	0.786	0.033	0	Tuft	Tmem121
Arpc2	0	0.821519	0.988	0.774	0	Tuft	Arpc2
Atp6v1f	0	0.821044	0.988	0.835	0	Tuft	Atp6v1f
Cdhr5	0	0.820428	0.534	0.027	0	Tuft	Cdhr5
Smim22	0	0.81753	0.977	0.777	0	Tuft	Smim22
Ms4a8a	0	0.815733	0.594	0.011	0	Tuft	Ms4a8a
Tmem116	0	0.813896	0.807	0.162	0	Tuft	Tmem116
Cox6a1	0	0.813074	0.989	0.864	0	Tuft	Cox6a1
Pea15a	0	0.809191	0.866	0.238	0	Tuft	Pea15a
Hebp1	0	0.808517	0.787	0.222	0	Tuft	Hebp1
Ubl5	0	0.80732	0.992	0.892	0	Tuft	Ubl5
Prdx61	0	0.806635	0.988	0.812	0	Tuft	Prdx6
Atp6v1g1	0	0.804377	0.99	0.821	0	Tuft	Atp6v1g1
Cox5a	0	0.80424	0.99	0.878	0	Tuft	Cox5a
Siglecf	0	0.803808	0.551	0.008	0	Tuft	Siglecf
Smdt1	0	0.803515	0.994	0.891	0	Tuft	Smdt1
Fcna	0	0.803447	0.482	0.012	0	Tuft	Fcna
Marcksl12	0	0.801091	0.923	0.293	0	Tuft	Marcksl1
Gipc2	0	0.800668	0.838	0.166	0	Tuft	Gipc2
Tpm1	0	0.799734	0.946	0.645	0	Tuft	Tpm1
Tmem98	0	0.799045	0.843	0.309	0	Tuft	Tmem98
Nt5c	0	0.798359	0.959	0.548	0	Tuft	Nt5c
Svbp	0	0.79795	0.879	0.346	0	Tuft	Svbp
Ypel2	0	0.797868	0.877	0.218	0	Tuft	Ypel2
Stard5	0	0.797531	0.859	0.125	0	Tuft	Stard5
Mapk3	0	0.795563	0.958	0.522	0	Tuft	Mapk3
Cwh43	0	0.79454	0.746	0.031	0	Tuft	Cwh43
Sox9	0	0.792465	0.988	0.729	0	Tuft	Sox9
Clec2d	0	0.792405	0.956	0.526	0	Tuft	Clec2d
Cox7c	0	0.790107	0.998	0.946	0	Tuft	Cox7c
Tppp3	0	0.789607	0.664	0.054	0	Tuft	Tppp3
Pla2g7	0	0.787263	0.555	0.016	0	Tuft	Pla2g7
2210016L21Rik	0	0.786165	0.917	0.414	0	Tuft	2210016L21Rik
Samd9l	0	0.784383	0.885	0.313	0	Tuft	Samd9l
Aldoa	0	0.777424	0.981	0.796	0	Tuft	Aldoa
Psd3	0	0.776473	0.87	0.166	0	Tuft	Psd3
Vdac2	0	0.775404	0.98	0.824	0	Tuft	Vdac2
Mphosph8	0	0.770678	0.919	0.492	0	Tuft	Mphosph8
Hsp90aa11	0	0.770632	0.988	0.894	0	Tuft	Hsp90aa1
Ndufs5	0	0.769711	0.985	0.837	0	Tuft	Ndufs5
Ywhaq	0	0.766427	0.982	0.742	0	Tuft	Ywhaq
Tmem141	0	0.765793	0.841	0.251	0	Tuft	Tmem141
Psmg4	0	0.763633	0.919	0.479	0	Tuft	Psmg4
Strbp	0	0.756287	0.923	0.461	0	Tuft	Strbp
Cdkn1a1	0	0.75596	0.976	0.296	0	Tuft	Cdkn1a
Atp6v0b	0	0.753946	0.973	0.83	0	Tuft	Atp6v0b
Kif5b	0	0.741528	0.984	0.802	0	Tuft	Kif5b
Ckap4	0	0.740282	0.92	0.483	0	Tuft	Ckap4
H2afy	0	0.737798	0.977	0.689	0	Tuft	H2afy
Blnk	0	0.737462	0.828	0.09	0	Tuft	Blnk
Nedd8	0	0.736022	0.986	0.836	0	Tuft	Nedd8
Borcs8	0	0.731223	0.919	0.452	0	Tuft	Borcs8
Gabarap	0	0.730895	0.995	0.942	0	Tuft	Gabarap
Romo1	0	0.73055	0.988	0.866	0	Tuft	Romo1
Zfand5	0	0.726668	0.963	0.562	0	Tuft	Zfand5
Rassf6	0	0.723065	0.763	0.081	0	Tuft	Rassf6
Dio1	0	0.722494	0.487	0.035	0	Tuft	Dio1
Sct	0	0.722245	0.578	0.02	0	Tuft	Sct
Ahsa2	0	0.721631	0.869	0.296	0	Tuft	Ahsa2
Ano10	0	0.720941	0.809	0.134	0	Tuft	Ano10
Arhgef28	0	0.719963	0.877	0.305	0	Tuft	Arhgef28
Pfkfb3	0	0.715358	0.776	0.062	0	Tuft	Pfkfb3
Cpne3	0	0.713528	0.87	0.463	0	Tuft	Cpne3
Calm3	0	0.710071	0.97	0.74	0	Tuft	Calm3
Aopep	0	0.708865	0.925	0.499	0	Tuft	Aopep
Gnb21	0	0.708667	0.989	0.865	0	Tuft	Gnb2
Ndufb3	0	0.707972	0.973	0.77	0	Tuft	Ndufb3
Agt	0	0.707033	0.547	0.06	0	Tuft	Agt
Atox1	0	0.705529	0.989	0.827	0	Tuft	Atox1
Gadd45a1	0	0.705351	0.84	0.146	0	Tuft	Gadd45a
Erp29	0	0.702554	0.978	0.826	0	Tuft	Erp29
Atp5md	0	0.700257	0.988	0.877	0	Tuft	Atp5md
Tmem59	6.96e-299	0.709739	0.989	0.848	2.25e-294	Tuft	Tmem59
Sdc4	1.6e-298	0.935369	0.914	0.7	5.18e-294	Tuft	Sdc4
Phlda1	6.33e-279	0.725166	0.765	0.36	2.04e-274	Tuft	Phlda1
Tm4sf42	4.4e-269	0.776564	0.898	0.503	1.42e-264	Tuft	Tm4sf4
Vsig2	6.07e-266	0.744775	0.942	0.632	1.96e-261	Tuft	Vsig2
Tesc	2.86e-248	0.776275	0.754	0.351	9.25e-244	Tuft	Tesc
Gadd45g	2.01e-247	0.864006	0.808	0.463	6.48e-243	Tuft	Gadd45g
Ifi27	1.16e-226	0.701917	0.965	0.849	3.76e-222	Tuft	Ifi27
