## Supplemental File 5 for "Single-cell transcriptomics reveals a conserved metaplasia program in pancreatic injury"

### Sheet: Supplemental_table5_WT_Gastric_
p_val	avg_logFC	pct.1	pct.2	p_val_adj	cluster	gene
0	4.85734	1	0.107	0	Parietal	Atp4a
0	4.36541	1	0.289	0	Parietal	Atp4b
0	3.85234	1	0.203	0	Parietal	1810010D01Rik
0	3.67964	0.986	0.156	0	Parietal	Apoa1
0	3.0136	0.98	0.166	0	Parietal	Fabp3
0	2.65231	0.954	0.167	0	Parietal	Ckb
0	2.65192	0.978	0.288	0	Parietal	Clic6
0	2.53766	0.887	0.062	0	Parietal	Tnni3
0	2.51839	0.908	0.379	0	Parietal	Hamp2
0	2.40394	0.985	0.579	0	Parietal	Oxct1
0	2.20057	0.955	0.386	0	Parietal	Ldhb
0	2.14705	0.932	0.316	0	Parietal	Slc4a2
0	2.01171	0.826	0.34	0	Parietal	Ifi27
0	1.95693	0.877	0.334	0	Parietal	Lpl
0	1.61831	0.81	0.361	0	Parietal	Mfsd4a
0	1.56962	0.727	0.034	0	Parietal	Pdlim4
0	1.54146	0.865	0.621	0	Parietal	Aco2
0	1.51615	0.72	0.016	0	Parietal	Slc26a9
0	1.5155	0.768	0.283	0	Parietal	Acadsb
0	1.50653	0.712	0.012	0	Parietal	Igfbp2
0	1.49946	0.758	0.152	0	Parietal	Slc16a7
0	1.49779	0.72	0.14	0	Parietal	Kcne2
0	1.47403	0.722	0.13	0	Parietal	Fa2h
0	1.42562	0.721	0.165	0	Parietal	Kcnj16
0	1.36086	0.731	0.249	0	Parietal	Aldh1a1
0	1.35978	0.645	0.062	0	Parietal	Cox7a1
0	1.30859	0.698	0.191	0	Parietal	Vegfb
0	1.29054	0.646	0.135	0	Parietal	Kcnq1
0	1.28006	0.517	0.007	0	Parietal	Apoa4
0	1.27045	0.632	0.089	0	Parietal	Esrrg
0	1.22612	0.652	0.153	0	Parietal	Slc12a7
0	1.14077	0.537	0.002	0	Parietal	Tmprss9
0	1.11939	0.517	0.014	0	Parietal	Cd36
0	1.09815	0.53	0.05	0	Parietal	Cdkn2b
0	1.01985	0.499	0.033	0	Parietal	Plet1
0	1.01597	0.491	0.043	0	Parietal	Glod5
0	0.958736	0.479	0.025	0	Parietal	Tns1
0	0.843959	0.424	0.007	0	Parietal	Kank1
2.86087e-302	0.830925	0.428	0.039	8.88386e-298	Parietal	Ndrg2
7.53253e-300	1.39644	0.838	0.565	2.33908e-295	Parietal	Ogdh
1.5413e-287	1.76797	0.859	0.486	4.78619e-283	Parietal	mt-Nd3
5.32698e-277	1.34429	0.742	0.353	1.65419e-272	Parietal	Bckdha
5.69418e-271	1.32707	0.706	0.293	1.76821e-266	Parietal	Prss23
1.4092e-270	0.959287	0.471	0.072	4.37598e-266	Parietal	Pcp4l1
2.09363e-261	0.781662	0.407	0.045	6.50135e-257	Parietal	Cobl
3.74167e-261	1.2903	0.796	0.533	1.1619e-256	Parietal	Sdha
4.35634e-261	1.37503	0.72	0.34	1.35277e-256	Parietal	Serinc3
9.48836e-249	0.899217	0.481	0.085	2.94642e-244	Parietal	Rap1gap2
1.2563e-245	1.3197	0.696	0.323	3.90119e-241	Parietal	Gga2
4.36459e-241	1.31662	0.776	0.51	1.35534e-236	Parietal	Slc25a4
4.91277e-236	0.863604	0.469	0.087	1.52556e-231	Parietal	Dst
1.93503e-224	1.13866	0.796	0.591	6.00884e-220	Parietal	Cs
2.26897e-215	1.16997	0.685	0.357	7.04583e-211	Parietal	Prkcz
1.80188e-214	1.2346	0.729	0.45	5.59538e-210	Parietal	Kcnj15
1.00569e-207	0.858553	0.464	0.1	3.12297e-203	Parietal	Prnp
2.30117e-205	0.918381	0.496	0.132	7.14582e-201	Parietal	Eno1b
1.71099e-199	1.16626	0.636	0.29	5.31314e-195	Parietal	Ahcyl2
1.54979e-198	1.108	0.629	0.29	4.81255e-194	Parietal	Gpt2
4.67456e-197	1.05153	0.58	0.224	1.45159e-192	Parietal	Tmem50b
1.08915e-192	1.15331	0.685	0.398	3.38214e-188	Parietal	Adipor2
1.10751e-189	1.01111	0.534	0.183	3.43915e-185	Parietal	Sgms2
1.79116e-188	1.1408	0.644	0.332	5.5621e-184	Parietal	Acadvl
1.59755e-184	0.901341	0.454	0.119	4.96087e-180	Parietal	Trim50
2.05619e-176	0.843643	0.461	0.128	6.38508e-172	Parietal	Filip1l
2.28736e-176	1.04943	0.594	0.268	7.10294e-172	Parietal	Acsl1
5.86289e-174	1.50355	0.56	0.228	1.8206e-169	Parietal	Ifi27l2b
5.77901e-168	0.971138	0.543	0.216	1.79456e-163	Parietal	Ermp1
1.95502e-166	0.797378	0.432	0.115	6.07094e-162	Parietal	Tmem161b
1.31949e-160	1.01252	0.65	0.388	4.0974e-156	Parietal	Sod1
8.28254e-145	1.08433	0.609	0.361	2.57198e-140	Parietal	Slc7a8
1.1518e-142	1.02743	0.608	0.356	3.57668e-138	Parietal	Gabarapl1
1.8907e-135	0.789381	0.446	0.159	5.87119e-131	Parietal	Sfxn3
5.88063e-135	0.94882	0.584	0.334	1.82611e-130	Parietal	Dlst
8.38239e-130	0.769841	0.431	0.15	2.60298e-125	Parietal	Pbxip1
2.8454e-128	0.996427	0.621	0.417	8.83583e-124	Parietal	Rab5b
1.66911e-126	0.786065	0.446	0.169	5.1831e-122	Parietal	Mccc1
6.60287e-126	0.942064	0.591	0.366	2.05039e-121	Parietal	Got2
5.38962e-120	0.935106	0.592	0.363	1.67364e-115	Parietal	Slc35g1
8.7975e-109	0.775441	0.503	0.219	2.73189e-104	Parietal	Cdkn1a
1.14506e-106	1.07509	0.545	0.34	3.55577e-102	Parietal	Lgals1
1.3306e-105	0.857775	0.775	0.514	4.1319e-101	Parietal	Ctse
6.82032e-105	0.728037	0.566	0.269	2.11792e-100	Parietal	Sgk1
1.19904e-104	0.838815	0.531	0.311	3.72339e-100	Parietal	Tmx2
3.27199e-103	0.879526	0.475	0.24	1.01605e-98	Parietal	2021-09-09
1.24557e-83	0.761412	0.472	0.27	3.86788e-79	Parietal	Ndufs1
5.12116e-81	0.741793	0.467	0.266	1.59027e-76	Parietal	Enpp5
0	2.59205	0.969	0.342	0	FoveolarPit	2210407C18Rik
0	2.47583	0.986	0.177	0	FoveolarPit	Gm3776
0	2.46089	0.998	0.221	0	FoveolarPit	Sptssb
0	2.15944	0.995	0.233	0	FoveolarPit	Dpcr1
0	1.95833	0.972	0.199	0	FoveolarPit	Muc5ac
0	1.885	1	0.553	0	FoveolarPit	Lgals2
0	1.80777	0.874	0.203	0	FoveolarPit	S100a6
0	1.78789	0.881	0.156	0	FoveolarPit	Lypd8
0	1.78339	0.942	0.128	0	FoveolarPit	Gsta1
0	1.74338	0.993	0.234	0	FoveolarPit	Nqo1
0	1.65517	0.999	0.708	0	FoveolarPit	Mgst3
0	1.64816	0.987	0.162	0	FoveolarPit	Aldh3a1
0	1.62641	0.997	0.469	0	FoveolarPit	Krt19
0	1.61909	0.99	0.332	0	FoveolarPit	Ptgr1
0	1.53105	0.999	0.5	0	FoveolarPit	Gsta4
0	1.52837	0.97	0.198	0	FoveolarPit	Gsdma2
0	1.49807	0.998	0.566	0	FoveolarPit	Crip1
0	1.46625	0.999	0.576	0	FoveolarPit	Gsto1
0	1.38223	1	0.641	0	FoveolarPit	Tmsb10
0	1.21787	0.965	0.362	0	FoveolarPit	Klf4
0	1.18411	0.897	0.094	0	FoveolarPit	Slc5a5
0	1.16346	0.997	0.765	0	FoveolarPit	Tagln2
0	1.11641	0.978	0.315	0	FoveolarPit	Ugdh
0	1.11181	0.992	0.485	0	FoveolarPit	Tff2
0	1.10215	0.955	0.23	0	FoveolarPit	Plac8
0	1.03431	0.99	0.627	0	FoveolarPit	Prr13
0	1.02752	0.941	0.234	0	FoveolarPit	2200002D01Rik
0	1.01795	0.813	0.156	0	FoveolarPit	Mal
0	1.01349	0.972	0.379	0	FoveolarPit	Foxq1
0	0.996061	0.993	0.651	0	FoveolarPit	Vsig1
0	0.978187	0.99	0.698	0	FoveolarPit	Esd
0	0.973066	0.933	0.192	0	FoveolarPit	Mogat1
0	0.968246	0.952	0.334	0	FoveolarPit	Cd59a
0	0.967288	0.771	0.144	0	FoveolarPit	Lgals4
0	0.959446	0.952	0.266	0	FoveolarPit	Cotl1
0	0.954435	0.962	0.443	0	FoveolarPit	Tst
0	0.953582	0.634	0.081	0	FoveolarPit	Il33
0	0.951491	0.961	0.248	0	FoveolarPit	Pla2g10
0	0.948948	0.942	0.212	0	FoveolarPit	Sult1d1
0	0.945823	0.985	0.547	0	FoveolarPit	Clic1
0	0.933705	0.922	0.311	0	FoveolarPit	Far1
0	0.919266	0.955	0.318	0	FoveolarPit	Tesc
0	0.9104	0.922	0.232	0	FoveolarPit	Mgst2
0	0.903563	0.987	0.396	0	FoveolarPit	S100a11
0	0.876928	0.913	0.2	0	FoveolarPit	Sult1b1
0	0.873316	0.894	0.146	0	FoveolarPit	Gm3336
0	0.871497	0.906	0.134	0	FoveolarPit	Adh7
0	0.865871	0.965	0.563	0	FoveolarPit	Smim6
0	0.852575	0.949	0.358	0	FoveolarPit	Il18
0	0.85156	0.98	0.767	0	FoveolarPit	Cbr1
0	0.833664	0.597	0.07	0	FoveolarPit	Phgr1
0	0.830106	0.874	0.2	0	FoveolarPit	Mllt3
0	0.822842	0.816	0.119	0	FoveolarPit	Gsta2
0	0.815589	0.892	0.139	0	FoveolarPit	Anxa3
0	0.808807	0.703	0.05	0	FoveolarPit	Rep15
0	0.795872	0.986	0.481	0	FoveolarPit	Gsr
0	0.788516	0.625	0.117	0	FoveolarPit	Smim24
0	0.768458	0.916	0.299	0	FoveolarPit	Rbp2
0	0.756106	0.952	0.424	0	FoveolarPit	Lmo4
0	0.735199	0.688	0.062	0	FoveolarPit	Sectm1b
0	0.700937	0.731	0.116	0	FoveolarPit	Rnf186
6.5609e-288	0.778281	0.977	0.732	2.03736e-283	FoveolarPit	Arpc2
3.30643e-287	0.766033	0.99	0.762	1.02674e-282	FoveolarPit	1810037I17Rik
2.98289e-271	0.759119	0.975	0.492	9.26278e-267	FoveolarPit	Ckmt1
6.10527e-271	0.726483	0.982	0.451	1.89587e-266	FoveolarPit	Ctse
2.06732e-247	0.822976	0.995	0.748	6.41966e-243	FoveolarPit	Sult1c2
2.60099e-237	0.814951	0.999	0.76	8.07685e-233	FoveolarPit	Car2
1.88326e-220	0.719811	0.959	0.633	5.84808e-216	FoveolarPit	Tkt
6.82779e-206	0.730953	0.967	0.746	2.12023e-201	FoveolarPit	Neat1
0	2.09671	0.943	0.073	0	Prolif.Isthmus	Ube2c
0	2.08775	0.986	0.249	0	Prolif.Isthmus	Hmgb2
0	1.69675	0.971	0.056	0	Prolif.Isthmus	Birc5
0	1.53475	0.624	0.032	0	Prolif.Isthmus	Hist1h2ap
0	1.52008	0.979	0.065	0	Prolif.Isthmus	Pclaf
0	1.47711	0.971	0.146	0	Prolif.Isthmus	Stmn1
0	1.37112	0.96	0.16	0	Prolif.Isthmus	Cks2
0	1.34619	0.85	0.072	0	Prolif.Isthmus	Cenpa
0	1.16659	0.857	0.133	0	Prolif.Isthmus	H2afx
0	1.15917	0.817	0.028	0	Prolif.Isthmus	Top2a
0	1.14102	0.9	0.034	0	Prolif.Isthmus	Ccna2
0	1.08891	0.829	0.064	0	Prolif.Isthmus	Pttg1
0	1.05235	0.84	0.038	0	Prolif.Isthmus	Cdk1
0	1.02807	0.94	0.224	0	Prolif.Isthmus	Ccdc34
0	0.990317	0.864	0.098	0	Prolif.Isthmus	Smc4
0	0.976941	0.845	0.049	0	Prolif.Isthmus	Ccnb2
0	0.969181	0.84	0.042	0	Prolif.Isthmus	Mki67
0	0.933842	0.752	0.025	0	Prolif.Isthmus	Cdc20
0	0.910414	0.888	0.065	0	Prolif.Isthmus	Tk1
0	0.891213	0.907	0.167	0	Prolif.Isthmus	Cks1b
0	0.860777	0.786	0.01	0	Prolif.Isthmus	Nusap1
0	0.840538	0.862	0.051	0	Prolif.Isthmus	Cdca8
0	0.833208	0.845	0.048	0	Prolif.Isthmus	Cdca3
0	0.832214	0.836	0.044	0	Prolif.Isthmus	Smc2
0	0.817767	0.707	0.048	0	Prolif.Isthmus	Rrm2
0	0.815209	0.774	0.036	0	Prolif.Isthmus	Cenpf
0	0.807672	0.762	0.022	0	Prolif.Isthmus	Ccnb1
0	0.726263	0.829	0.059	0	Prolif.Isthmus	Spc24
0	0.709922	0.745	0.016	0	Prolif.Isthmus	Pbk
6.63363e-296	1.90907	0.988	0.341	2.05994e-291	Prolif.Isthmus	Tuba1b
1.48496e-279	0.70361	0.821	0.154	4.61126e-275	Prolif.Isthmus	Tyms
1.13499e-262	1.82162	0.99	0.459	3.52449e-258	Prolif.Isthmus	Tubb5
4.82035e-257	0.869151	0.929	0.261	1.49686e-252	Prolif.Isthmus	Tmpo
3.30433e-231	0.816128	0.945	0.298	1.02609e-226	Prolif.Isthmus	Lsm5
3.49108e-226	1.377	0.995	0.718	1.08409e-221	Prolif.Isthmus	Ran
8.66843e-225	0.82381	0.924	0.316	2.69181e-220	Prolif.Isthmus	Lsm2
1.05493e-218	1.0129	0.857	0.245	3.27588e-214	Prolif.Isthmus	Kpna2
1.75858e-215	1.31573	1	0.755	5.46093e-211	Prolif.Isthmus	Hmgb1
5.17884e-215	0.990285	0.926	0.328	1.60818e-210	Prolif.Isthmus	Ube2s
1.41717e-212	0.943187	0.921	0.321	4.40073e-208	Prolif.Isthmus	Dek
6.7876e-206	0.838256	0.931	0.346	2.10775e-201	Prolif.Isthmus	Nucks1
1.87594e-202	0.965692	0.964	0.445	5.82535e-198	Prolif.Isthmus	Selenoh
2.70727e-201	1.46027	0.967	0.595	8.40689e-197	Prolif.Isthmus	Tubb4b
6.37356e-193	0.730502	0.895	0.321	1.97918e-188	Prolif.Isthmus	Nap1l1
9.59891e-191	1.08079	0.979	0.532	2.98075e-186	Prolif.Isthmus	Jpt1
3.41613e-188	0.861375	0.952	0.43	1.06081e-183	Prolif.Isthmus	Snrpd1
2.46589e-186	1.05443	0.981	0.511	7.65732e-182	Prolif.Isthmus	Hmgn2
1.17751e-184	1.13641	0.967	0.586	3.65651e-180	Prolif.Isthmus	H2afv
9.31129e-180	1.02685	0.979	0.59	2.89143e-175	Prolif.Isthmus	Ranbp1
1.78428e-170	0.743534	0.783	0.205	5.54073e-166	Prolif.Isthmus	Gsta3
9.61036e-169	0.911312	0.95	0.544	2.98431e-164	Prolif.Isthmus	Anp32b
2.43783e-168	0.846467	0.933	0.477	7.57018e-164	Prolif.Isthmus	Ubald2
3.69264e-167	1.23844	0.931	0.471	1.14668e-162	Prolif.Isthmus	Arl6ip1
1.96331e-166	0.932885	0.99	0.653	6.09667e-162	Prolif.Isthmus	Snrpg
1.13537e-164	1.03163	0.971	0.656	3.52568e-160	Prolif.Isthmus	Plp2
9.12867e-162	0.900031	0.979	0.66	2.83472e-157	Prolif.Isthmus	Erh
1.09913e-159	1.57022	0.976	0.559	3.41314e-155	Prolif.Isthmus	Tff2
7.4461e-158	1.25571	0.983	0.53	2.31224e-153	Prolif.Isthmus	Gstm1
1.07711e-155	1.16532	0.967	0.729	3.34474e-151	Prolif.Isthmus	H1f0
6.9491e-153	1.17748	0.979	0.434	2.15791e-148	Prolif.Isthmus	Mt2
2.90306e-152	0.729365	0.845	0.347	9.01487e-148	Prolif.Isthmus	Bub3
1.74312e-150	0.72315	0.905	0.411	5.41291e-146	Prolif.Isthmus	Impdh2
2.22694e-149	0.786759	0.952	0.549	6.91533e-145	Prolif.Isthmus	Snrpf
4.15153e-145	0.739177	0.964	0.545	1.28917e-140	Prolif.Isthmus	Ywhah
1.70875e-141	0.820424	0.981	0.742	5.30617e-137	Prolif.Isthmus	Alad
3.03208e-141	0.812132	0.848	0.35	9.41552e-137	Prolif.Isthmus	Tuba1c
3.7078e-141	0.7701	0.981	0.708	1.15138e-136	Prolif.Isthmus	Snrpe
6.78646e-140	0.799102	0.986	0.698	2.1074e-135	Prolif.Isthmus	Srsf3
3.10089e-139	0.910477	0.969	0.569	9.6292e-135	Prolif.Isthmus	Nfe2l2
1.49429e-138	0.845493	0.983	0.553	4.64022e-134	Prolif.Isthmus	Gsr
6.63912e-137	0.861692	0.962	0.445	2.06165e-132	Prolif.Isthmus	Rflnb
2.24724e-134	0.748178	0.957	0.684	6.97835e-130	Prolif.Isthmus	Hnrnpab
2.50472e-133	0.93757	0.993	0.783	7.77791e-129	Prolif.Isthmus	Sult1c2
8.00545e-133	0.826602	0.983	0.712	2.48593e-128	Prolif.Isthmus	Hmgn1
6.98872e-132	0.710006	0.926	0.597	2.17021e-127	Prolif.Isthmus	Pa2g4
9.89406e-132	0.74797	0.964	0.711	3.0724e-127	Prolif.Isthmus	Srsf2
3.49059e-130	0.733546	0.99	0.773	1.08393e-125	Prolif.Isthmus	Hnrnpf
4.28407e-129	0.736533	0.952	0.664	1.33033e-124	Prolif.Isthmus	Banf1
1.83952e-127	0.772221	0.919	0.501	5.71225e-123	Prolif.Isthmus	Gclm
9.33075e-123	0.783044	0.969	0.611	2.89748e-118	Prolif.Isthmus	Clic1
4.48574e-110	0.952768	0.852	0.32	1.39296e-105	Prolif.Isthmus	Muc5ac
5.25819e-110	0.775143	0.96	0.679	1.63283e-105	Prolif.Isthmus	Tkt
2.08332e-109	0.784101	0.979	0.74	6.46933e-105	Prolif.Isthmus	Esd
1.51816e-105	0.871287	0.993	0.572	4.71433e-101	Prolif.Isthmus	Gsta4
5.25612e-103	0.705959	0.814	0.474	1.63218e-98	Prolif.Isthmus	Nutf2
1.02095e-90	0.710877	0.995	0.693	3.17036e-86	Prolif.Isthmus	Tmsb10
2.40799e-90	0.838888	0.99	0.618	7.47754e-86	Prolif.Isthmus	Lgals2
3.25829e-85	0.718614	0.998	0.75	1.0118e-80	Prolif.Isthmus	Mgst3
0	1.73961	0.928	0.235	0	NeckIsthmus	Pga5
0	1.53697	0.769	0.102	0	NeckIsthmus	Muc6
0	1.18295	0.871	0.223	0	NeckIsthmus	Tstd1
0	0.945294	0.784	0.149	0	NeckIsthmus	Emp1
7.32596e-282	1.19204	0.885	0.304	2.27493e-277	NeckIsthmus	Cfi
4.95188e-273	1.28051	0.98	0.43	1.53771e-268	NeckIsthmus	Oit1
5.49777e-270	0.902472	0.763	0.17	1.70722e-265	NeckIsthmus	2210404E10Rik
1.14923e-265	0.740201	0.709	0.153	3.56871e-261	NeckIsthmus	Creb3l4
1.25735e-262	0.811096	0.827	0.23	3.90445e-258	NeckIsthmus	Cpn1
1.4133e-262	1.12742	0.957	0.457	4.38872e-258	NeckIsthmus	Fam3c
6.78966e-251	1.70511	0.992	0.565	2.10839e-246	NeckIsthmus	Agr2
1.04326e-228	0.732325	0.758	0.225	3.23965e-224	NeckIsthmus	Erlin1
9.68024e-225	0.874131	0.9	0.424	3.006e-220	NeckIsthmus	Asph
4.20947e-217	0.921363	0.607	0.125	1.30717e-212	NeckIsthmus	A4gnt
1.24794e-216	0.950375	0.954	0.624	3.87522e-212	NeckIsthmus	Tnfrsf21
5.7102e-211	0.914139	0.867	0.467	1.77319e-206	NeckIsthmus	Ppic
3.30379e-204	0.812725	0.831	0.313	1.02593e-199	NeckIsthmus	Bex4
3.19538e-197	0.891523	0.913	0.476	9.9226e-193	NeckIsthmus	Klf5
1.27846e-196	0.895181	0.923	0.452	3.97001e-192	NeckIsthmus	Bace2
3.14705e-195	0.772648	0.416	0.055	9.77252e-191	NeckIsthmus	Rbp1
4.06081e-179	0.814448	0.81	0.336	1.261e-174	NeckIsthmus	Zfp36l2
1.02119e-178	0.863773	0.849	0.378	3.1711e-174	NeckIsthmus	Golm1
2.30202e-178	0.869591	0.948	0.701	7.14846e-174	NeckIsthmus	Pdia3
1.69339e-171	0.860138	0.825	0.412	5.25847e-167	NeckIsthmus	Gfpt1
1.65418e-167	0.751703	0.799	0.403	5.13673e-163	NeckIsthmus	Creb3l1
5.60678e-166	0.808051	0.918	0.531	1.74107e-161	NeckIsthmus	Fgfbp1
7.09291e-165	0.851649	0.822	0.4	2.20256e-160	NeckIsthmus	Sox9
8.95493e-163	0.952738	0.907	0.432	2.78077e-158	NeckIsthmus	Rflnb
3.37669e-159	0.771961	0.956	0.68	1.04856e-154	NeckIsthmus	Cd9
5.03663e-159	1.07069	0.959	0.516	1.56402e-154	NeckIsthmus	Gstm1
3.40676e-158	0.750199	0.866	0.539	1.0579e-153	NeckIsthmus	Lrpap1
3.30112e-156	0.768166	0.956	0.705	1.0251e-151	NeckIsthmus	Hmgn1
2.05244e-149	0.769933	0.777	0.324	6.37344e-145	NeckIsthmus	Cxcl17
1.80309e-144	0.719395	0.696	0.321	5.59912e-140	NeckIsthmus	Spdef
2.48479e-139	0.772573	0.928	0.712	7.71602e-135	NeckIsthmus	Muc1
8.2924e-137	0.963336	0.889	0.425	2.57504e-132	NeckIsthmus	Mt2
1.94122e-133	0.71415	0.867	0.562	6.02808e-129	NeckIsthmus	Cxadr
4.61111e-111	0.876408	0.722	0.345	1.43189e-106	NeckIsthmus	Wfdc2
1.64186e-107	1.0911	0.759	0.386	5.09847e-103	NeckIsthmus	Rbp2
3.76949e-41	0.809415	0.791	0.566	1.17054e-36	NeckIsthmus	Tff2
0	1.91552	0.983	0.336	0	Chief	Gif
0	1.75663	0.998	0.183	0	Chief	Nupr1
0	1.50481	0.949	0.063	0	Chief	Try4
0	1.28474	0.998	0.264	0	Chief	Furin
0	1.04847	0.993	0.448	0	Chief	Tmed6
0	0.941182	0.851	0.186	0	Chief	Pnliprp2
0	0.884489	0.896	0.02	0	Chief	Try10
0	0.815639	0.499	0.014	0	Chief	Gm12888
6.51129e-284	1.12016	0.92	0.087	2.02195e-279	ImmatureFoveolarPit	AA467197
1.19438e-233	0.815671	0.448	0.018	3.7089e-229	ImmatureFoveolarPit	Pla2g4c
9.59216e-227	1.01288	0.908	0.113	2.97865e-222	ImmatureFoveolarPit	Sprr2a1
9.80377e-170	3.95556	1	0.263	3.04436e-165	ImmatureFoveolarPit	Sprr2a3
3.6029e-138	1.2169	0.971	0.254	1.11881e-133	ImmatureFoveolarPit	Me1
2.85195e-122	0.737367	0.856	0.194	8.85615e-118	ImmatureFoveolarPit	Fhl2
1.58837e-118	0.753606	0.874	0.206	4.93238e-114	ImmatureFoveolarPit	Fbln1
3.89105e-114	1.09175	0.914	0.282	1.20829e-109	ImmatureFoveolarPit	Egln3
3.27103e-106	2.43264	0.989	0.496	1.01575e-101	ImmatureFoveolarPit	Gpx2
1.66379e-105	0.955182	0.828	0.175	5.16656e-101	ImmatureFoveolarPit	Il33
1.07102e-102	1.59983	0.989	0.338	3.32584e-98	ImmatureFoveolarPit	Gsdma2
2.08091e-93	0.833388	0.598	0.102	6.46185e-89	ImmatureFoveolarPit	Gsdmc2
8.1549e-87	0.960521	0.707	0.159	2.53234e-82	ImmatureFoveolarPit	Areg
2.96263e-86	1.05908	0.931	0.327	9.19986e-82	ImmatureFoveolarPit	Mogat1
1.48464e-85	1.74488	0.931	0.348	4.61024e-81	ImmatureFoveolarPit	Spink4
1.87383e-83	1.07682	0.879	0.255	5.8188e-79	ImmatureFoveolarPit	Lgals4
2.09728e-83	1.58766	0.931	0.323	6.51268e-79	ImmatureFoveolarPit	S100a6
2.9572e-82	1.16533	1	0.693	9.18298e-78	ImmatureFoveolarPit	Prr13
5.86497e-82	0.81593	0.931	0.395	1.82125e-77	ImmatureFoveolarPit	Cldnd1
4.35657e-80	0.89745	0.971	0.418	1.35285e-75	ImmatureFoveolarPit	Ethe1
9.5274e-76	0.791997	0.672	0.162	2.95854e-71	ImmatureFoveolarPit	Sfn
1.43157e-75	1.28629	1	0.706	4.44544e-71	ImmatureFoveolarPit	Tmsb10
3.47667e-74	0.974796	0.966	0.557	1.07961e-69	ImmatureFoveolarPit	Rfk
7.35323e-70	0.896003	1	0.572	2.2834e-65	ImmatureFoveolarPit	Gsr
1.00039e-67	0.786529	0.747	0.219	3.10651e-63	ImmatureFoveolarPit	2210404E10Rik
2.5923e-67	0.713289	0.948	0.395	8.04988e-63	ImmatureFoveolarPit	Tmem54
5.94435e-66	0.931371	0.971	0.729	1.8459e-61	ImmatureFoveolarPit	Sh3bgrl3
4.21611e-65	0.848612	0.92	0.433	1.30923e-60	ImmatureFoveolarPit	Agpat2
4.11051e-64	0.858512	0.977	0.583	1.27644e-59	ImmatureFoveolarPit	Cxadr
1.62413e-63	1.15939	1	0.565	5.0434e-59	ImmatureFoveolarPit	Krt19
5.73265e-62	0.799052	0.989	0.716	1.78016e-57	ImmatureFoveolarPit	Rab25
2.4606e-61	1.0779	0.851	0.289	7.6409e-57	ImmatureFoveolarPit	Lypd8
1.19905e-56	0.782645	0.989	0.372	3.72342e-52	ImmatureFoveolarPit	Dpcr1
3.03515e-55	0.826363	0.971	0.472	9.42504e-51	ImmatureFoveolarPit	Klf4
3.07554e-54	0.808141	0.994	0.626	9.55047e-50	ImmatureFoveolarPit	Clic1
2.30096e-53	0.709868	0.96	0.562	7.14517e-49	ImmatureFoveolarPit	Gsn
4.68882e-53	0.8718	0.989	0.503	1.45602e-48	ImmatureFoveolarPit	S100a11
8.76717e-51	0.801136	1	0.713	2.72247e-46	ImmatureFoveolarPit	Vsig1
3.12178e-50	0.781842	0.695	0.242	9.69406e-46	ImmatureFoveolarPit	Gm26532
1.89411e-48	0.964299	0.937	0.457	5.88178e-44	ImmatureFoveolarPit	2210407C18Rik
4.76399e-48	0.706111	0.908	0.472	1.47936e-43	ImmatureFoveolarPit	Arl14
2.36542e-47	0.812994	1	0.645	7.34535e-43	ImmatureFoveolarPit	Crip1
2.44697e-46	0.722701	0.994	0.547	7.59859e-42	ImmatureFoveolarPit	Ctse
1.33435e-44	0.718672	0.793	0.425	4.14355e-40	ImmatureFoveolarPit	Gm3839
5.0003e-44	0.912891	1	0.634	1.55274e-39	ImmatureFoveolarPit	Lgals2
3.74731e-43	0.834427	0.937	0.701	1.16365e-38	ImmatureFoveolarPit	Klf6
2.7356e-41	0.765218	1	0.653	8.49484e-37	ImmatureFoveolarPit	Gsto1
2.17268e-36	0.71654	1	0.761	6.74681e-32	ImmatureFoveolarPit	Mgst3
8.26324e-30	0.803176	0.431	0.129	2.56598e-25	ImmatureFoveolarPit	Ube2c
2.17698e-257	2.57588	0.882	0.137	6.76016e-253	NeckChief_int	Muc6
3.61518e-223	1.14658	0.836	0.142	1.12262e-218	NeckChief_int	A4gnt
3.98667e-203	2.44128	0.965	0.275	1.23798e-198	NeckChief_int	Pga5
6.30848e-159	1.03816	0.892	0.263	1.95897e-154	NeckChief_int	Cpn1
4.07871e-144	1.11058	0.927	0.338	1.26656e-139	NeckChief_int	Cfi
5.31591e-144	2.55451	0.401	0.043	1.65075e-139	NeckChief_int	Gkn3
2.27669e-112	0.830343	0.93	0.488	7.06981e-108	NeckChief_int	Ppic
1.24985e-101	0.712432	0.868	0.384	3.88117e-97	NeckChief_int	Pbx1
1.34415e-99	1.19943	0.742	0.261	4.17398e-95	NeckChief_int	Cyr61
1.65343e-98	1.6608	0.99	0.591	5.13439e-94	NeckChief_int	Agr2
7.3733e-97	0.750652	0.798	0.267	2.28963e-92	NeckChief_int	Tstd1
1.01338e-90	1.43945	0.986	0.513	3.14686e-86	NeckChief_int	Gif
1.58274e-89	0.801027	0.899	0.421	4.91488e-85	NeckChief_int	Sox9
2.65347e-70	0.746421	0.826	0.437	8.23982e-66	NeckChief_int	Gfpt1
6.75399e-67	0.893321	0.794	0.371	2.09732e-62	NeckChief_int	Pnliprp2
1.79896e-56	0.746887	0.895	0.673	5.58631e-52	NeckChief_int	Zfp36l1
1.28191e-45	0.803638	0.882	0.654	3.9807e-41	NeckChief_int	Zfp36
0	3.98919	0.925	0.009	0	Delta	Pcsk1n
0	2.55514	0.925	0.002	0	Delta	Pcsk2
0	2.25142	0.8	0.005	0	Delta	Ceacam10
0	1.80263	0.525	0	0	Delta	Iapp
0	1.63566	0.725	0.002	0	Delta	Scgn
0	1.56978	0.775	0.011	0	Delta	Hhex
0	1.34294	0.675	0.002	0	Delta	Neurod1
0	1.21977	0.625	0.001	0	Delta	Scg2
0	1.15487	0.45	0.001	0	Delta	Nefm
0	1.06738	0.65	0.006	0	Delta	Serping1
0	0.986573	0.525	0.002	0	Delta	Camk2b
0	0.97148	0.6	0.005	0	Delta	Baiap3
0	0.895351	0.55	0.004	0	Delta	Gm30648
2.52488e-298	2.28301	0.9	0.018	7.84051e-294	Delta	Igfbp7
5.48897e-271	1.2444	0.675	0.01	1.70449e-266	Delta	Scg3
2.79779e-262	3.17303	0.95	0.024	8.68797e-258	Delta	Resp18
9.9591e-255	0.846405	0.525	0.006	3.0926e-250	Delta	Cryba2
3.26666e-237	1.08089	0.675	0.012	1.0144e-232	Delta	1500009L16Rik
2.26985e-230	2.43087	1	0.031	7.04857e-226	Delta	Scg5
6.53744e-208	1.61944	0.725	0.017	2.03007e-203	Delta	Tm4sf4
1.58156e-191	1.50107	0.9	0.03	4.91123e-187	Delta	Peg3
5.00356e-183	1.68523	0.875	0.029	1.55376e-178	Delta	Chgb
1.18999e-178	7.66211	1	0.045	3.69526e-174	Delta	Sst
2.29789e-167	1.24629	0.7	0.02	7.13565e-163	Delta	Map1b
8.73424e-163	2.03204	1	0.044	2.71224e-158	Delta	Chga
2.89222e-155	1.92498	0.8	0.03	8.98121e-151	Delta	Cpe
1.61465e-147	0.808221	0.4	0.007	5.01398e-143	Delta	Abcc8
6.9085e-143	0.826104	0.525	0.013	2.1453e-138	Delta	Mboat4
1.81209e-131	0.840282	0.575	0.017	5.62709e-127	Delta	Fam183b
2.83907e-118	0.909869	0.525	0.016	8.81617e-114	Delta	Bambi
1.04955e-117	0.981776	0.525	0.016	3.25915e-113	Delta	St18
1.10874e-113	2.236	0.875	0.055	3.44297e-109	Delta	Rbp4
3.79416e-108	0.756883	0.525	0.018	1.1782e-103	Delta	Celf3
7.98967e-100	0.784573	0.5	0.017	2.48103e-95	Delta	Insm1
1.3496e-98	1.02634	0.675	0.033	4.19093e-94	Delta	Cplx2
2.11769e-97	1.05741	0.7	0.038	6.57607e-93	Delta	Bex1
2.86091e-91	0.866745	0.475	0.018	8.88397e-87	Delta	Tuba1a
1.59273e-86	1.67224	0.85	0.069	4.94591e-82	Delta	Gm11837
1.0706e-85	1.03853	0.6	0.031	3.32453e-81	Delta	Kcnk16
4.23152e-82	0.7349	0.45	0.018	1.31401e-77	Delta	Smarca1
6.2647e-81	0.773939	0.425	0.016	1.94538e-76	Delta	Ptprn
2.61138e-63	0.71399	0.425	0.021	8.10911e-59	Delta	Lrp11
4.4966e-61	1.09921	0.775	0.084	1.39633e-56	Delta	Ramp1
1.15535e-56	0.784802	0.45	0.027	3.5877e-52	Delta	Cldn7
3.61346e-56	0.87747	0.525	0.037	1.12209e-51	Delta	Pnmal2
2.13317e-50	0.711765	0.475	0.033	6.62414e-46	Delta	Gm1673
1.00715e-46	1.00699	0.575	0.056	3.12751e-42	Delta	Trim35
7.00029e-41	1.68489	0.95	0.228	2.1738e-36	Delta	Aplp1
1.19162e-40	1.15631	0.65	0.082	3.70034e-36	Delta	Acot7
1.01839e-39	0.760579	0.425	0.035	3.16242e-35	Delta	Map2
1.46636e-38	0.826494	0.425	0.037	4.5535e-34	Delta	Klhdc8b
5.03603e-37	1.24497	0.85	0.17	1.56384e-32	Delta	Bex2
1.8572e-36	1.14755	0.575	0.066	5.76716e-32	Delta	Meg3
2.66315e-35	2.52883	0.925	0.262	8.26988e-31	Delta	Nr4a1
3.03009e-35	1.86238	0.9	0.239	9.40933e-31	Delta	Hmgn3
8.00493e-34	0.970178	0.475	0.053	2.48577e-29	Delta	Pianp
2.92388e-32	3.28598	0.875	0.242	9.07952e-28	Delta	Ghrl
4.16191e-32	1.80274	0.875	0.25	1.2924e-27	Delta	Isl1
2.66883e-30	0.845854	0.5	0.065	8.28752e-26	Delta	Gch1
1.01068e-29	0.774551	0.425	0.048	3.13847e-25	Delta	Tmem27
1.5738e-26	1.07613	0.6	0.108	4.88712e-22	Delta	Car8
4.70283e-26	1.64196	0.7	0.165	1.46037e-21	Delta	Lrpprc
2.45587e-25	1.98006	0.975	0.54	7.62622e-21	Delta	Dusp1
4.45033e-25	1.08217	0.725	0.192	1.38196e-20	Delta	Mageh1
9.71811e-25	1.92323	1	0.744	3.01776e-20	Delta	Egr1
1.38458e-24	2.0346	1	0.794	4.29953e-20	Delta	Fos
2.24192e-24	1.55161	0.9	0.387	6.96182e-20	Delta	AC149090.1
7.10982e-24	0.739993	0.475	0.071	2.20781e-19	Delta	Marcksl1
4.81867e-22	1.6436	0.95	0.513	1.49634e-17	Delta	Fosb
6.62184e-22	1.06248	0.725	0.203	2.05628e-17	Delta	Pam
1.08656e-21	1.54176	0.95	0.68	3.37409e-17	Delta	Tmem181a
1.45097e-21	1.58634	0.8	0.267	4.5057e-17	Delta	Cdkn1a
1.55575e-21	1.37125	0.925	0.456	4.83106e-17	Delta	Bex3
2.31925e-21	0.784493	0.5	0.091	7.20196e-17	Delta	Lysmd2
5.37121e-20	1.29532	0.825	0.362	1.66792e-15	Delta	Selenom
9.47046e-20	0.968095	0.625	0.157	2.94086e-15	Delta	Krt7
6.03077e-19	1.23254	0.725	0.26	1.87274e-14	Delta	Arl4a
1.7985e-17	0.848701	0.675	0.214	5.58488e-13	Delta	C1qtnf4
1.1431e-15	1.27543	0.875	0.544	3.54967e-11	Delta	Hmgn2
3.43168e-15	1.57815	0.925	0.653	1.06564e-10	Delta	Atf3
4.05122e-15	1.00835	0.85	0.514	1.25802e-10	Delta	Cirbp
6.07367e-15	1.07075	0.675	0.258	1.88606e-10	Delta	Zbtb20
6.74515e-15	1.74212	0.925	0.664	2.09457e-10	Delta	Zfp36
2.09855e-14	1.29757	0.8	0.48	6.51664e-10	Delta	Pim3
3.47736e-14	0.955682	0.6	0.205	1.07982e-09	Delta	Emb
7.48586e-14	1.11683	0.4	0.09	2.32458e-09	Delta	Maff
1.10426e-13	0.705267	0.5	0.136	3.42906e-09	Delta	Cxxc5
1.28998e-13	1.03108	0.8	0.475	4.00576e-09	Delta	Itm2c
1.65537e-13	0.920035	0.575	0.199	5.14042e-09	Delta	Gm10282
6.26978e-13	0.802642	0.6	0.232	1.94695e-08	Delta	Isg20
8.01184e-13	0.763363	0.55	0.163	2.48792e-08	Delta	Prnp
2.22228e-12	0.892946	0.55	0.191	6.90083e-08	Delta	Camk2n1
5.47697e-12	0.996078	0.725	0.402	1.70076e-07	Delta	Dynlt1b
4.32023e-11	0.828976	0.625	0.29	1.34156e-06	Delta	Tspan7
2.43978e-10	0.893746	0.65	0.329	7.57625e-06	Delta	Vamp2
3.03005e-10	0.982873	0.65	0.355	9.40922e-06	Delta	Maged1
8.5299e-10	1.72958	0.6	0.294	2.64879e-05	Delta	Nr4a2
1.48831e-09	0.800517	0.675	0.395	4.62164e-05	Delta	Mcrip1
1.78766e-09	1.95485	0.675	0.405	5.55122e-05	Delta	Gadd45g
2.46319e-09	0.83255	0.675	0.4	7.64894e-05	Delta	Ddx50
6.00611e-09	0.909415	0.625	0.352	0.000186508	Delta	5330417C22Rik
9.75311e-09	0.875696	0.725	0.522	0.000302863	Delta	Card19
1.61376e-08	0.782977	0.55	0.275	0.00050112	Delta	Fam120aos
5.37267e-08	0.917913	0.625	0.387	0.00166837	Delta	Tmem176b
1.24642e-07	0.794152	0.625	0.381	0.00387052	Delta	Rtn4
1.43511e-07	0.722429	0.475	0.212	0.00445645	Delta	Fhl2
2.53579e-07	0.802287	0.625	0.402	0.00787439	Delta	Glud1
0	5.06077	1	0.027	0	EC	Chga
0	3.71725	0.892	0.004	0	EC	Cel
0	2.73787	0.914	0.004	0	EC	Vtn
0	2.60582	0.993	0.01	0	EC	Chgb
0	2.58339	0.899	0.033	0	EC	Hspb1
0	2.57403	0.978	0.003	0	EC	Slc18a2
0	2.43772	0.791	0.002	0	EC	Hdc
0	2.27764	0.863	0.002	0	EC	Gc
0	2.22136	0.964	0.014	0	EC	Scg5
0	2.07684	0.878	0.016	0	EC	Cplx2
0	2.07036	0.777	0.002	0	EC	Ptf1a
0	1.97689	0.475	0.004	0	EC	Reg1
0	1.92418	0.784	0.011	0	EC	Resp18
0	1.87821	0.82	0.003	0	EC	Lhfpl5
0	1.85276	0.856	0.004	0	EC	Rab3c
0	1.80907	0.791	0.005	0	EC	Nov
0	1.69381	0.791	0.017	0	EC	Peg3
0	1.68086	0.791	0.026	0	EC	Plvap
0	1.67618	0.77	0.016	0	EC	Kcnk16
0	1.63061	0.734	0.003	0	EC	Kcnmb2
0	1.53591	0.777	0.017	0	EC	Cpe
0	1.51592	0.561	0.001	0	EC	Pappa2
0	1.49228	0.727	0.003	0	EC	Rbpjl
0	1.46317	0.712	0.002	0	EC	P2rx1
0	1.44091	0.532	0.003	0	EC	Car4
0	1.4267	0.691	0.003	0	EC	Insrr
0	1.42023	0.734	0.019	0	EC	Pkib
0	1.36303	0.705	0.005	0	EC	Snap25
0	1.3238	0.698	0.02	0	EC	Gm1673
0	1.26594	0.647	0.001	0	EC	Kirrel2
0	1.26263	0.647	0.017	0	EC	Lhx5
0	1.24068	0.482	0.01	0	EC	Tm4sf4
0	1.23854	0.655	0.025	0	EC	Pnmal2
0	1.21407	0.619	0.006	0	EC	Insm1
0	1.18154	0.64	0.005	0	EC	Celf3
0	1.16137	0.633	0.001	0	EC	Prune2
0	1.14315	0.568	0.016	0	EC	Nbl1
0	1.12355	0.561	0.003	0	EC	Riiad1
0	1.04864	0.554	0.01	0	EC	Lrp11
0	1.02514	0.511	0.005	0	EC	Stmn3
0	1.01569	0.561	0.006	0	EC	St18
0	0.985728	0.525	0.012	0	EC	Atp6v0e2
0	0.916953	0.417	0.001	0	EC	Slc39a5
0	0.915005	0.453	0.006	0	EC	Gnao1
0	0.903634	0.475	0.003	0	EC	Nrp1
0	0.89957	0.482	0.001	0	EC	Slc29a4
0	0.852165	0.439	0.001	0	EC	Prkcb
0	0.848813	0.424	0.002	0	EC	Col8a1
0	0.824375	0.475	0.001	0	EC	Nfasc
0	0.823571	0.482	0.004	0	EC	Ncam1
0	0.807224	0.417	0.001	0	EC	Camk1d
0	0.762613	0.432	0.003	0	EC	Actl6b
0	0.759432	0.424	0.001	0	EC	Neurl1a
1.07619e-307	2.08061	0.849	0.053	3.3419e-303	EC	Nkx6-2
2.70462e-306	1.18798	0.612	0.022	8.39865e-302	EC	Cckbr
1.40113e-280	1.08502	0.532	0.017	4.35092e-276	EC	Cldn7
8.56642e-256	0.752608	0.424	0.01	2.66013e-251	EC	Hap1
2.91666e-242	1.52365	0.77	0.057	9.05711e-238	EC	Gm11837
3.01658e-238	0.793326	0.417	0.011	9.36738e-234	EC	Fam183b
1.9151e-235	0.827145	0.453	0.014	5.94695e-231	EC	Map1b
3.17294e-228	1.04452	0.504	0.021	9.85292e-224	EC	Ddc
1.60504e-227	1.86761	0.799	0.068	4.98414e-223	EC	Acot7
6.09693e-227	0.822314	0.403	0.011	1.89328e-222	EC	Tuba1a
2.79134e-226	0.813393	0.424	0.013	8.66796e-222	EC	Pipox
2.79228e-220	0.83258	0.482	0.019	8.67087e-216	EC	Slc38a3
2.69183e-202	1.06636	0.547	0.03	8.35893e-198	EC	Bex1
2.69747e-192	1.37879	0.691	0.059	8.37646e-188	EC	Marcksl1
5.48077e-177	1.18967	0.705	0.062	1.70194e-172	EC	Kcnk3
1.87535e-165	0.913333	0.482	0.029	5.82352e-161	EC	Cbarp
4.84177e-162	1.83854	0.921	0.156	1.50352e-157	EC	Bex2
6.7837e-138	1.14287	0.511	0.042	2.10654e-133	EC	Fam84a
1.67885e-123	1.80236	0.899	0.216	5.21333e-119	EC	Aplp1
2.06116e-122	2.99389	0.885	0.212	6.40051e-118	EC	Pnliprp1
5.20914e-119	0.901333	0.482	0.045	1.61759e-114	EC	Pianp
1.71473e-111	1.55331	0.777	0.159	5.32475e-107	EC	Gstm6
1.69757e-110	1.43303	0.755	0.145	5.27148e-106	EC	Krt7
8.57897e-104	1.38291	0.712	0.137	2.66403e-99	EC	Gamt
2.8319e-100	1.63769	0.799	0.192	8.7939e-96	EC	Pam
1.26527e-93	0.977011	0.518	0.07	3.92905e-89	EC	Slc41a1
2.29326e-93	1.84238	0.914	0.351	7.12126e-89	EC	Selenom
1.74546e-90	1.56248	0.806	0.228	5.42019e-86	EC	Upp1
4.66957e-85	1.38244	0.763	0.203	1.45004e-80	EC	C1qtnf4
5.96067e-85	0.796476	0.439	0.051	1.85097e-80	EC	Cbfa2t3
3.79733e-84	1.66056	0.935	0.447	1.17918e-79	EC	Bex3
1.26707e-80	1.7486	0.928	0.471	3.93464e-76	EC	Alcam
1.90021e-80	0.779137	0.424	0.052	5.90072e-76	EC	Tpst1
4.49713e-80	0.919721	0.489	0.072	1.39649e-75	EC	Pfn2
1.64935e-79	2.28268	0.892	0.406	5.12174e-75	EC	Anpep
8.11396e-75	1.01117	0.547	0.102	2.51963e-70	EC	Eva1b
1.43879e-72	1.48507	0.95	0.536	4.46788e-68	EC	Hmgn2
5.26724e-71	0.922422	0.403	0.052	1.63564e-66	EC	Rbp4
4.80441e-68	1.63751	0.964	0.423	1.49191e-63	EC	Nupr1
4.69424e-67	0.886335	0.468	0.078	1.4577e-62	EC	Wdr6
2.72364e-65	0.834664	0.475	0.084	8.45772e-61	EC	Lysmd2
7.20869e-65	1.42251	0.928	0.676	2.23851e-60	EC	Tmem181a
2.99243e-64	1.45971	0.878	0.507	9.29241e-60	EC	Cirbp
8.89599e-64	0.786508	0.446	0.074	2.76247e-59	EC	Fam216a
3.07414e-63	1.43938	0.921	0.666	9.54614e-59	EC	Nenf
1.04732e-60	1.39424	0.734	0.281	3.25226e-56	EC	Tspan7
2.30668e-58	1.05748	0.525	0.12	7.16295e-54	EC	Trp53i11
2.19496e-57	1.21701	0.719	0.274	6.81601e-53	EC	Hdac11
3.34808e-56	1.10711	0.957	0.727	1.03968e-51	EC	Hmgn1
3.67264e-55	1.10266	0.64	0.204	1.14047e-50	EC	Syt7
2.6956e-54	1.32345	0.871	0.634	8.37066e-50	EC	Mettl26
7.19155e-54	1.24167	0.741	0.321	2.23319e-49	EC	Vamp2
1.97019e-53	0.806032	0.511	0.119	6.11804e-49	EC	Fam20c
4.36371e-53	2.45731	0.669	0.236	1.35506e-48	EC	Ghrl
7.66765e-53	0.721613	0.439	0.087	2.38104e-48	EC	Urah
7.85082e-53	1.14741	0.662	0.232	2.43792e-48	EC	Atp6v1b2
8.05629e-53	1.59712	0.597	0.176	2.50172e-48	EC	Socs3
1.00792e-52	1.03774	0.669	0.233	3.12991e-48	EC	Hmgn3
1.18389e-52	1.18251	0.727	0.311	3.67635e-48	EC	Nbdy
9.02517e-52	1.33097	0.842	0.573	2.80259e-47	EC	Btg1
1.26412e-51	1.07164	0.583	0.172	3.92546e-47	EC	1810043G02Rik
1.15304e-50	1.10697	0.647	0.232	3.58055e-46	EC	Snrpn
1.36809e-50	1.43576	0.928	0.616	4.24832e-46	EC	Ttr
1.08198e-48	0.901135	0.619	0.212	3.35987e-44	EC	Tmem107
3.90858e-48	0.732243	0.576	0.146	1.21373e-43	EC	Rap1gap2
4.24931e-48	1.17101	0.727	0.345	1.31954e-43	EC	5330417C22Rik
8.56553e-46	1.16442	0.741	0.38	2.65985e-41	EC	Tmem176b
1.01608e-44	1.32863	0.777	0.484	3.15524e-40	EC	Sel1l
1.1159e-44	1.03923	0.59	0.206	3.46521e-40	EC	Cacnb3
3.78539e-43	1.25757	0.748	0.43	1.17548e-38	EC	Qdpr
1.39995e-42	1.18212	0.77	0.5	4.34728e-38	EC	Fam174a
1.78686e-42	0.845773	0.705	0.285	5.54875e-38	EC	Cpn1
2.19811e-42	0.804293	0.475	0.125	6.82579e-38	EC	Prkacb
2.39506e-42	1.14589	0.64	0.269	7.43737e-38	EC	Dnajc12
3.26913e-42	1.2074	0.777	0.523	1.01516e-37	EC	Eif1b
2.49869e-40	1.11897	0.741	0.41	7.75918e-36	EC	Pik3r1
3.87147e-40	0.873341	0.568	0.199	1.20221e-35	EC	Ttc3
4.50929e-40	0.859497	0.547	0.184	1.40027e-35	EC	Camk2n1
4.99521e-40	0.83743	0.468	0.13	1.55116e-35	EC	Hnf1aos1
2.91822e-39	0.967885	0.568	0.211	9.06195e-35	EC	Tspan3
8.58225e-39	0.992354	0.64	0.292	2.66505e-34	EC	Gyg
8.70714e-39	0.820122	0.468	0.134	2.70383e-34	EC	Lefty1
5.24033e-38	1.26956	0.705	0.382	1.62728e-33	EC	AC149090.1
1.09089e-37	0.862984	0.561	0.205	3.38754e-33	EC	Fhl2
1.17826e-37	0.852818	0.504	0.163	3.65884e-33	EC	Smim1
1.22563e-36	0.885424	0.54	0.195	3.80595e-32	EC	Ahcy
1.40017e-36	0.813621	0.482	0.149	4.34795e-32	EC	Ubqln2
1.3049e-32	0.910023	0.755	0.517	4.0521e-28	EC	Card19
4.64241e-31	0.975712	0.568	0.255	1.44161e-26	EC	Arl4a
1.10951e-30	1.00019	0.676	0.362	3.44537e-26	EC	Bex4
4.32895e-30	0.798661	0.504	0.194	1.34427e-25	EC	Gm10282
8.00366e-30	0.923811	0.547	0.238	2.48538e-25	EC	Ece1
4.55972e-29	0.735667	0.417	0.132	1.41593e-24	EC	Fryl
4.64411e-29	0.754375	0.468	0.161	1.44214e-24	EC	Rph3al
2.56167e-28	0.830628	0.504	0.202	7.95475e-24	EC	Ldlr
5.45244e-28	0.860494	0.532	0.241	1.69315e-23	EC	Rab3a
1.3356e-27	0.919148	0.64	0.39	4.14744e-23	EC	Mcrip1
3.24569e-27	0.912156	0.547	0.254	1.00788e-22	EC	Zbtb20
1.77428e-25	0.767936	0.597	0.263	5.50968e-21	EC	Cdkn1a
2.47128e-25	1.02538	0.676	0.472	7.67405e-21	EC	Itm2c
3.70329e-25	0.935235	0.568	0.316	1.14998e-20	EC	Ptp4a3
1.26949e-24	0.942679	0.597	0.351	3.94216e-20	EC	Maged1
2.00123e-24	1.3775	0.54	0.26	6.21443e-20	EC	Nr4a1
2.73382e-24	0.819367	0.59	0.341	8.48932e-20	EC	Arl3
1.03789e-23	0.817094	0.597	0.365	3.22296e-19	EC	Morn2
1.13262e-23	0.877101	0.568	0.328	3.51712e-19	EC	Gnptg
3.4549e-23	0.893468	0.619	0.399	1.07285e-18	EC	Dynlt1b
2.59635e-22	0.840425	0.561	0.31	8.06244e-18	EC	Acly
2.71946e-22	0.704245	0.511	0.247	8.44475e-18	EC	2021-03-08
8.79262e-21	0.733539	0.504	0.257	2.73037e-16	EC	Pkig
9.22046e-21	0.869114	0.489	0.247	2.86323e-16	EC	Ifitm3
3.21519e-20	0.846007	0.504	0.271	9.98412e-16	EC	Fam120aos
3.93248e-20	0.762358	0.547	0.315	1.22115e-15	EC	Amfr
2.4992e-19	0.767417	0.482	0.248	7.76077e-15	EC	Gstm7
1.69506e-18	0.732916	0.518	0.301	5.26367e-14	EC	Tapbp
2.2239e-18	0.758454	0.489	0.27	6.90587e-14	EC	Tmem176a
1.05607e-17	0.732372	0.453	0.229	3.27942e-13	EC	Prrc2b
1.81412e-16	0.751583	0.475	0.271	5.63338e-12	EC	Desi1
2.94907e-16	0.726829	0.482	0.281	9.15775e-12	EC	Hnrnph3
