## Supplemental File 6 for "Single-cell transcriptomics reveals a conserved metaplasia program in pancreatic injury"

### Sheet: Supplemental_table3_SPEM-signat
	Acute.SPEM.sig	Chronic.SPEM.sig
1	Mt2	Cd74
2	Muc6	Muc6
3	Crip1	H2-K1
4	Tmsb10	Pga5
5	S100a11	H2-Ab1
6	Gpx2	Pigr
7	Gstm1	H2-Aa
8	Krt19	H2-Eb1
9	Snrpg	AW112010
10	Cxcl17	S100a11
11	Klf5	Psmb8
12	Gsta4	Psmb9
13	Lgals9	H2-DMa
14	Agr2	Ly6e
15	Fgfbp1	H2-DMb2
16	Sox4	Ly6a
17	Xist	Agr2
18	Oit1	H2-T23
19	Set	Cxcl17
20	Lgals3bp	H2-Q7
21	Id2	Gfpt1
22	Gsto1	Tapbp
23	Gm8186	Psme1
24	Dmbt1	H2-Q4
25	Hmgb2	H2-DMb1
26	Wfdc2	Iigp1
27	Slc12a2	Wfdc2
28	Aprt	Slc12a2
29	H2afy	Klf5
30	Ckmt1	Wars
31	Ly6e	Cym
32	Sox9	Stat1
33	Foxq1	Foxq1
34	Fdps	Bpifb1
35	Ptgr1	Krt19
36	Ncl	Ubd
37	Ptp4a2	Igtp
38	Gfpt1	Zfp36l2
39	Hnrnph1	H2-Q6
40	Prrc2c	Gpx2
41	2200002D01Rik	Tap1
42	Golm1	Plac8
43	Iqgap2	A4gnt
44	Psme1	Golm1
45	Id1	Cfi
46	Cd2ap	2210404E10Rik
47	Id3	Oit1
48	Bpifb1	Sprr2a3
49	Fermt1	Irgm1
50	S100a6	Ern2
51	Nfib	Tap2
52	Ldhb	Bst2
53	Mgst1	Psmb10
54	Ctse	Lgals3bp
55	Ccnl1
56	Sfpq
57	Gkn3
58	Bst2
59	Asph
60	Zfp36l2
61	Marcks
62	Lsm5
63	Hspa1b
64	Ppp1r14b
65	Msmo1
66	Cyr61
67	Cebpb
68	Ctnna1
69	Dnajc10
70	Emb
71	Clic6
72	Tstd1
73	Rflnb
