## Supplemental File 7 for "Single-cell transcriptomics reveals a conserved metaplasia program in pancreatic injury"

### Sheet: Supplemental_table4_Markers_Tuf
	p_val	avg_logFC	pct.1	pct.2	p_val_adj	cluster	gene
Pate4	0	2.37613	0.901	0.068	0	0	Pate4
Folr1	0	1.89431	0.945	0.111	0	0	Folr1
Fcna	0	1.26341	0.864	0.079	0	0	Fcna
Cdhr5	0	1.22558	0.881	0.111	0	0	Cdhr5
Siglecf	0	1.0924	0.895	0.106	0	0	Siglecf
Ms4a8a	0	1.06917	0.923	0.122	0	0	Ms4a8a
Cdhr2	3.41628e-294	1.4414	0.986	0.271	1.10305e-289	0	Cdhr2
Cd300lf	1.90108e-278	0.989737	0.935	0.179	6.13821e-274	0	Cd300lf
1700016C15Rik	6.00078e-278	0.842934	0.692	0.043	1.93753e-273	0	1700016C15Rik
Rac2	6.68322e-273	1.23956	0.976	0.209	2.15788e-268	0	Rac2
Trpm5	1.34395e-265	1.59553	0.994	0.384	4.33935e-261	0	Trpm5
Pygl	4.5943e-261	1.08776	0.966	0.234	1.48341e-256	0	Pygl
Ly6g6f	5.71771e-253	1.3209	0.998	0.291	1.84614e-248	0	Ly6g6f
Agt	7.98704e-248	1.02766	0.836	0.144	2.57886e-243	0	Agt
Nrgn	6.20747e-246	1.71682	0.994	0.3	2.00427e-241	0	Nrgn
Sct	9.37967e-243	0.992958	0.862	0.175	3.02851e-238	0	Sct
Mgll	1.13691e-237	0.804721	0.899	0.188	3.67086e-233	0	Mgll
Lect2	6.25945e-237	1.05451	0.747	0.103	2.02105e-232	0	Lect2
Muc13	4.59212e-235	0.843103	0.66	0.057	1.4827e-230	0	Muc13
Smpx	1.16449e-232	0.78844	0.676	0.064	3.75991e-228	0	Smpx
Scn7a	8.9324e-232	0.726787	0.733	0.09	2.88409e-227	0	Scn7a
Gm5662	6.75958e-229	1.01433	0.694	0.075	2.18253e-224	0	Gm5662
Dio1	3.35236e-228	1.02212	0.852	0.181	1.08241e-223	0	Dio1
Sdc4	1.34716e-221	1.36257	0.994	0.504	4.34973e-217	0	Sdc4
S100a1	9.11077e-221	1.23975	0.998	0.765	2.94169e-216	0	S100a1
Mcub	1.46165e-220	0.91818	0.96	0.266	4.71936e-216	0	Mcub
Fth1	1.47832e-219	1.04893	1	0.998	4.7732e-215	0	Fth1
Calml4	1.9294e-219	1.40769	0.998	0.478	6.22965e-215	0	Calml4
Uqcr10	4.13252e-216	0.937193	1	0.976	1.33431e-211	0	Uqcr10
Tmem176a	7.55122e-214	1.36482	0.996	0.784	2.43814e-209	0	Tmem176a
Ctsc	4.24868e-213	1.42252	0.992	0.383	1.37181e-208	0	Ctsc
Espn	2.92421e-212	1.2522	0.998	0.39	9.44169e-208	0	Espn
H2afj	4.78412e-211	1.12446	1	0.956	1.5447e-206	0	H2afj
Matk	3.14911e-210	1.14786	0.901	0.234	1.01679e-205	0	Matk
Sh2d7	9.47014e-210	1.12236	0.992	0.323	3.05772e-205	0	Sh2d7
Alox5ap	2.52966e-208	1.37879	1	0.393	8.16777e-204	0	Alox5ap
Selenom	3.85494e-208	1.1509	1	0.932	1.24468e-203	0	Selenom
Pde2a	2.0077e-207	0.940915	0.968	0.304	6.48248e-203	0	Pde2a
Crip1	4.41978e-207	1.57811	1	0.763	1.42706e-202	0	Crip1
Bglap3	6.46463e-207	2.52358	0.617	0.062	2.0873e-202	0	Bglap3
Sec11c	1.49211e-206	1.20113	0.998	0.848	4.81774e-202	0	Sec11c
Ptpn18	1.38454e-204	1.21241	0.998	0.504	4.47041e-200	0	Ptpn18
Inpp5d	1.36621e-200	0.828499	0.953	0.251	4.4112e-196	0	Inpp5d
Sh2d6	5.37419e-198	1.21576	0.998	0.323	1.73522e-193	0	Sh2d6
Dclk1	1.00795e-197	1.31439	1	0.356	3.25446e-193	0	Dclk1
Reep5	1.21704e-197	1.2522	1	0.914	3.92956e-193	0	Reep5
Cox8a	5.4264e-197	0.759739	1	0.995	1.75207e-192	0	Cox8a
Fbp2	7.46974e-194	0.981736	0.96	0.361	2.41183e-189	0	Fbp2
Tspan6	2.44825e-192	1.20922	0.972	0.411	7.90492e-188	0	Tspan6
Lgals4	2.55134e-190	1.20701	0.978	0.379	8.23778e-186	0	Lgals4
Eps8l3	7.85699e-190	0.799714	0.943	0.275	2.53686e-185	0	Eps8l3
Ltc4s	2.95102e-189	1.17849	1	0.474	9.52825e-185	0	Ltc4s
Vav1	5.71709e-188	0.873617	0.992	0.339	1.84594e-183	0	Vav1
Fyb	1.0085e-187	1.25815	1	0.367	3.25626e-183	0	Fyb
Pla2g7	1.18803e-187	0.961477	0.749	0.147	3.83592e-183	0	Pla2g7
Eppk1	8.13957e-186	1.08721	0.974	0.383	2.62811e-181	0	Eppk1
Adh1	1.23655e-185	1.32647	0.998	0.372	3.99257e-181	0	Adh1
Avil	9.30212e-185	1.17596	1	0.412	3.00347e-180	0	Avil
Zdhhc9	1.33787e-184	0.751038	0.901	0.293	4.3197e-180	0	Zdhhc9
Strip2	2.38124e-184	0.976209	0.96	0.303	7.68856e-180	0	Strip2
Itpr2	7.05575e-184	1.10423	0.998	0.442	2.27816e-179	0	Itpr2
Ldha	5.9901e-182	0.960488	0.994	0.55	1.93408e-177	0	Ldha
Pik3r5	6.56907e-182	0.945338	0.994	0.332	2.12102e-177	0	Pik3r5
Hmx2	6.11515e-181	0.889946	0.978	0.296	1.97446e-176	0	Hmx2
Hpgd	7.13007e-181	0.747107	0.826	0.212	2.30216e-176	0	Hpgd
Lamtor2	6.83113e-180	0.776691	0.998	0.905	2.20564e-175	0	Lamtor2
Tmem54	1.14528e-179	0.810973	0.842	0.249	3.69788e-175	0	Tmem54
Ifi27l2b	9.13392e-179	0.918018	0.779	0.174	2.94916e-174	0	Ifi27l2b
Ociad2	4.57857e-178	1.03884	0.99	0.458	1.47833e-173	0	Ociad2
Hck	1.39645e-177	1.16908	1	0.351	4.50886e-173	0	Hck
Tmem116	2.2019e-176	0.734169	0.925	0.284	7.1095e-172	0	Tmem116
Alox5	4.64503e-176	1.02165	0.99	0.341	1.49979e-171	0	Alox5
Tmem98	1.76963e-175	0.807619	0.972	0.528	5.71379e-171	0	Tmem98
Spib	2.37756e-175	0.971832	0.996	0.338	7.67666e-171	0	Spib
Cmtm8	7.21877e-175	0.888058	0.994	0.47	2.3308e-170	0	Cmtm8
Ndufa1	4.67516e-172	0.77922	0.992	0.928	1.50952e-167	0	Ndufa1
Myo15b	2.26488e-171	0.843896	0.953	0.372	7.31285e-167	0	Myo15b
Bcl2l14	3.50689e-171	1.07571	1	0.452	1.13231e-166	0	Bcl2l14
Dsg2	1.07788e-170	0.802048	0.98	0.542	3.48026e-166	0	Dsg2
Ptpn6	3.06449e-170	1.02685	0.998	0.474	9.89464e-166	0	Ptpn6
H2-D1	4.76273e-170	0.979528	0.994	0.965	1.53779e-165	0	H2-D1
Mgst3	7.67601e-170	1.0389	0.996	0.649	2.47843e-165	0	Mgst3
Galk1	1.90429e-168	0.958081	0.992	0.543	6.14857e-164	0	Galk1
Plaat3	1.67401e-167	0.838291	0.996	0.728	5.40505e-163	0	Plaat3
Degs2	2.08372e-167	0.709377	0.935	0.336	6.72791e-163	0	Degs2
Tmem45b	3.7598e-167	0.76893	0.955	0.349	1.21396e-162	0	Tmem45b
Tmem121	1.1313e-165	0.725498	0.893	0.298	3.65274e-161	0	Tmem121
Ostf1	1.33567e-165	0.826293	0.992	0.691	4.31262e-161	0	Ostf1
Akr1b3	2.41646e-162	0.849894	0.96	0.574	7.80228e-158	0	Akr1b3
Aldh2	1.33352e-161	1.2003	1	0.709	4.30567e-157	0	Aldh2
Bpgm	1.50026e-161	1.04349	0.998	0.661	4.84404e-157	0	Bpgm
Tmem176b	1.58883e-161	0.928561	1	0.944	5.13002e-157	0	Tmem176b
Anxa1	8.86536e-161	0.917227	0.889	0.307	2.86245e-156	0	Anxa1
Vdac3	2.59904e-159	0.86739	0.994	0.912	8.39177e-155	0	Vdac3
Trak1	3.73542e-159	0.834444	0.984	0.547	1.20609e-154	0	Trak1
Gabarapl2	6.48233e-159	0.82264	1	0.973	2.09301e-154	0	Gabarapl2
Cldn3	2.71267e-157	0.872503	0.978	0.625	8.75868e-153	0	Cldn3
Atp1b1	7.28689e-156	0.781758	0.998	0.855	2.35279e-151	0	Atp1b1
Ckmt1	1.97336e-155	0.856379	0.986	0.534	6.37157e-151	0	Ckmt1
Abhd2	2.45898e-154	0.847642	0.978	0.535	7.93955e-150	0	Abhd2
Ech1	1.24319e-153	0.810306	0.988	0.627	4.01401e-149	0	Ech1
Ahnak2	2.46595e-153	0.764149	0.955	0.337	7.96205e-149	0	Ahnak2
Hpgds	4.29215e-153	0.799285	0.978	0.361	1.38585e-148	0	Hpgds
Vsig2	4.33298e-153	0.892503	0.99	0.798	1.39903e-148	0	Vsig2
Hmx3	9.1263e-153	0.775007	0.966	0.316	2.9467e-148	0	Hmx3
Dbi	1.08083e-152	0.95675	0.998	0.862	3.4898e-148	0	Dbi
Snrnp25	1.4816e-152	0.916529	0.988	0.483	4.78379e-148	0	Snrnp25
Gnai2	3.51699e-152	0.799448	1	0.941	1.13557e-147	0	Gnai2
Cox6a1	5.03416e-152	0.716668	0.998	0.944	1.62543e-147	0	Cox6a1
Slc26a2	3.24759e-151	0.893768	0.953	0.424	1.04858e-146	0	Slc26a2
2200002D01Rik	1.37247e-150	0.777635	0.895	0.316	4.43144e-146	0	2200002D01Rik
Gde1	2.72148e-149	0.781204	0.974	0.607	8.7871e-145	0	Gde1
Rnasel	3.16458e-149	0.758731	0.905	0.353	1.02178e-144	0	Rnasel
Cd24a	6.73055e-148	0.771434	1	0.965	2.17316e-143	0	Cd24a
Cyb5a	3.34979e-147	0.819405	0.99	0.695	1.08158e-142	0	Cyb5a
Sri	1.42124e-146	0.871266	0.996	0.837	4.58889e-142	0	Sri
Rgs13	3.54538e-145	1.12186	1	0.383	1.14473e-140	0	Rgs13
Tax1bp1	3.73212e-145	0.711591	1	0.935	1.20503e-140	0	Tax1bp1
Rab25	6.93305e-145	0.753817	0.99	0.803	2.23854e-140	0	Rab25
Bmx	2.68789e-142	0.747937	0.97	0.337	8.67865e-138	0	Bmx
Irf7	7.95354e-141	0.764694	0.765	0.22	2.56804e-136	0	Irf7
Col9a3	1.45484e-138	0.730915	0.945	0.46	4.69737e-134	0	Col9a3
Tmem245	5.65277e-137	0.797141	0.945	0.503	1.82517e-132	0	Tmem245
Skap2	4.45747e-136	0.862019	0.994	0.576	1.43923e-131	0	Skap2
Klf4	5.1632e-136	0.814161	0.915	0.389	1.66709e-131	0	Klf4
S100a13	1.11919e-134	0.702097	0.988	0.686	3.61364e-130	0	S100a13
Cst3	1.00917e-131	0.753938	0.996	0.984	3.25841e-127	0	Cst3
Plcg2	8.70037e-129	0.723489	0.992	0.406	2.80918e-124	0	Plcg2
Anxa4	1.58882e-125	0.760765	1	0.895	5.12999e-121	0	Anxa4
Ifi27	2.53292e-123	0.777977	0.998	0.881	8.1783e-119	0	Ifi27
Ivns1abp	2.33117e-121	0.729549	1	0.734	7.52689e-117	0	Ivns1abp
Gstp1	4.74839e-120	0.742658	0.957	0.696	1.53316e-115	0	Gstp1
Clmn	1.44123e-119	0.713026	0.982	0.419	4.65345e-115	0	Clmn
Lima1	1.18438e-117	0.713838	1	0.778	3.82413e-113	0	Lima1
Phlda1	6.21307e-115	0.800745	0.874	0.378	2.00607e-110	0	Phlda1
Ethe1	5.79349e-114	0.786542	0.992	0.533	1.8706e-109	0	Ethe1
Fdps	7.24471e-113	0.743418	0.976	0.645	2.33917e-108	0	Fdps
Atp2a3	1.35938e-108	0.729997	0.996	0.705	4.38916e-104	0	Atp2a3
Ehf	1.64818e-107	0.748471	0.998	0.523	5.32165e-103	0	Ehf
Tesc	1.69858e-107	0.762685	0.838	0.344	5.48438e-103	0	Tesc
Jaml	2.26241e-107	0.755381	0.603	0.159	7.30486e-103	0	Jaml
Kctd12	5.78494e-106	0.743664	0.99	0.62	1.86784e-101	0	Kctd12
Il25	1.63489e-92	0.746167	0.628	0.187	5.27872e-88	0	Il25
Snhg18	3.22906e-87	0.790181	0.789	0.393	1.0426e-82	0	Snhg18
Plac8	3.14833e-86	0.743575	1	0.673	1.01653e-81	0	Plac8
Ifi27l2a	8.96374e-81	0.750943	0.545	0.157	2.89421e-76	0	Ifi27l2a
Gng13	4.55546e-72	0.724532	0.899	0.4	1.47087e-67	0	Gng13
Spink1	2.56871e-36	0.760571	0.698	0.42	8.29386e-32	0	Spink1
Tubb4b	3.31704e-186	1.19375	1	0.916	1.07101e-181	1	Tubb4b
Plac81	6.90891e-186	1.18332	1	0.678	2.23075e-181	1	Plac8
Krt18	2.02004e-183	1.22046	1	0.992	6.52231e-179	1	Krt18
Serpinb1a	5.43781e-175	1.11575	0.989	0.497	1.75576e-170	1	Serpinb1a
Rgs2	6.49288e-171	1.30622	0.987	0.432	2.09642e-166	1	Rgs2
Krt8	1.27326e-169	1.00219	1	0.99	4.11109e-165	1	Krt8
S100a11	4.31712e-168	0.943998	1	0.932	1.39391e-163	1	S100a11
Hck1	5.35945e-168	1.15995	1	0.362	1.73046e-163	1	Hck
Anxa2	7.07826e-167	0.938625	0.965	0.355	2.28543e-162	1	Anxa2
Gng131	3.58095e-165	1.16789	0.993	0.388	1.15622e-160	1	Gng13
Sh2d61	7.57418e-160	1.07575	1	0.334	2.44555e-155	1	Sh2d6
Hmx21	5.01146e-155	0.825231	0.978	0.308	1.6181e-150	1	Hmx2
Anxa41	5.2621e-155	0.874189	1	0.897	1.69903e-150	1	Anxa4
Lrmp	5.34023e-152	1.12765	1	0.451	1.72425e-147	1	Lrmp
Limd2	1.04401e-151	0.83485	0.989	0.681	3.37089e-147	1	Limd2
Skap21	2.2364e-151	0.987184	0.998	0.583	7.22088e-147	1	Skap2
Clic1	1.79148e-150	0.751355	0.998	0.907	5.78434e-146	1	Clic1
Adh11	2.84394e-150	1.15765	0.998	0.383	9.18252e-146	1	Adh1
Ethe11	3.09549e-147	1.01766	0.998	0.54	9.99473e-143	1	Ethe1
Rgs131	3.17734e-147	1.1703	1	0.394	1.0259e-142	1	Rgs13
Alox51	5.43724e-147	0.837106	1	0.35	1.75558e-142	1	Alox5
Ccdc28b	1.36095e-146	0.739392	0.996	0.623	4.39425e-142	1	Ccdc28b
Fyb1	7.64456e-146	1.12498	1	0.378	2.46828e-141	1	Fyb
Snrnp251	2.5559e-144	0.874949	0.989	0.492	8.25249e-140	1	Snrnp25
Avil1	1.29258e-142	1.0331	1	0.422	4.1735e-138	1	Avil
Dclk11	2.2115e-142	1.06937	1	0.367	7.14049e-138	1	Dclk1
Hmx31	3.07823e-142	0.756469	0.982	0.324	9.939e-138	1	Hmx3
Aldh21	8.85872e-142	1.14257	1	0.714	2.8603e-137	1	Aldh2
Bmx1	1.00648e-139	0.777142	0.978	0.346	3.24972e-135	1	Bmx
Spib1	2.35995e-139	0.814652	0.998	0.349	7.61979e-135	1	Spib
Pla2g4a	3.87801e-137	0.801006	0.996	0.431	1.25213e-132	1	Pla2g4a
S100a10	8.99974e-134	0.842008	0.93	0.451	2.90584e-129	1	S100a10
Atp2a31	1.75693e-133	0.83753	0.993	0.711	5.67277e-129	1	Atp2a3
Ptgs1	7.54261e-133	0.750524	0.945	0.349	2.43536e-128	1	Ptgs1
Pik3r51	2.10793e-131	0.718495	0.991	0.344	6.80608e-127	1	Pik3r5
Ptpn61	2.97137e-131	0.8647	0.989	0.485	9.59395e-127	1	Ptpn6
Tmem176b1	2.57169e-130	0.826964	1	0.945	8.30347e-126	1	Tmem176b
Clmn1	2.40212e-128	0.762224	0.989	0.427	7.75596e-124	1	Clmn
Gnai21	3.71957e-128	0.731436	1	0.942	1.20097e-123	1	Gnai2
Ociad21	1.43115e-126	0.807573	1	0.465	4.62089e-122	1	Ociad2
Bpgm1	2.0234e-125	0.908154	0.998	0.667	6.53315e-121	1	Bpgm
Alox5ap1	3.50569e-125	1.04118	1	0.404	1.13192e-120	1	Alox5ap
Tesc1	1.65374e-124	0.901096	0.873	0.345	5.33959e-120	1	Tesc
Dbi1	4.33685e-123	0.849819	1	0.864	1.40028e-118	1	Dbi
Plcg21	2.69771e-122	0.717104	0.98	0.419	8.71037e-118	1	Plcg2
Bub3	8.95334e-120	0.708739	0.996	0.825	2.89086e-115	1	Bub3
Ivns1abp1	1.17501e-119	0.755119	0.998	0.739	3.79387e-115	1	Ivns1abp
Nrgn1	4.03374e-119	0.732165	0.965	0.318	1.30241e-114	1	Nrgn
Ckmt11	4.71433e-118	0.709552	0.978	0.544	1.52216e-113	1	Ckmt1
Cyb5a1	7.75464e-118	0.707795	1	0.698	2.50382e-113	1	Cyb5a
Tuba1a	1.17999e-115	0.829317	0.998	0.892	3.80997e-111	1	Tuba1a
Bcl2l141	2.72537e-114	0.815819	1	0.462	8.79966e-110	1	Bcl2l14
Galk11	1.39284e-112	0.750108	0.991	0.55	4.49719e-108	1	Galk1
Tspan8	8.26311e-112	0.734594	0.998	0.835	2.66799e-107	1	Tspan8
Espn1	1.40046e-110	0.804918	0.998	0.401	4.52179e-106	1	Espn
Fdps1	2.09619e-108	0.771595	0.976	0.651	6.76817e-104	1	Fdps
Ptpn181	2.10526e-108	0.754645	0.989	0.514	6.79745e-104	1	Ptpn18
Ehf1	1.06597e-106	0.75275	0.996	0.532	3.4418e-102	1	Ehf
Crip11	9.08772e-106	0.944301	1	0.767	2.93424e-101	1	Crip1
Reep51	7.08426e-103	0.808051	1	0.916	2.28737e-98	1	Reep5
Sox9	6.01563e-99	0.710065	1	0.675	1.94233e-94	1	Sox9
Ltc4s1	1.56124e-98	0.835632	1	0.483	5.04094e-94	1	Ltc4s
Kctd121	4.47885e-98	0.815783	0.982	0.628	1.44613e-93	1	Kctd12
Neurog3	9.37947e-308	2.89589	0.852	0.08	3.02844e-303	2	Neurog3
Rcor2	4.62204e-202	0.812327	0.752	0.114	1.49237e-197	2	Rcor2
Tubb3	4.30556e-190	1.83064	0.844	0.214	1.39018e-185	2	Tubb3
Btbd17	1.68106e-181	1.34373	0.77	0.163	5.4278e-177	2	Btbd17
Neurod2	9.36866e-179	0.922295	0.668	0.092	3.02495e-174	2	Neurod2
Epb42	4.10721e-174	0.700693	0.55	0.052	1.32614e-169	2	Epb42
Miat	1.27213e-168	1.06105	0.614	0.079	4.10747e-164	2	Miat
Krt7	1.14744e-164	1.3296	0.997	0.856	3.70484e-160	2	Krt7
Cbfa2t3	1.65766e-162	1.34451	0.875	0.333	5.35225e-158	2	Cbfa2t3
Hes6	2.28061e-159	1.20729	0.985	0.835	7.36363e-155	2	Hes6
Pbx1	1.022e-157	1.12561	0.977	0.683	3.29983e-153	2	Pbx1
Stmn1	2.42549e-157	1.30626	0.985	0.553	7.83143e-153	2	Stmn1
Cdk4	2.88839e-151	0.989371	0.99	0.829	9.32603e-147	2	Cdk4
Jpt1	5.66541e-148	1.07753	0.992	0.899	1.82925e-143	2	Jpt1
Amotl2	2.56773e-147	1.14407	0.734	0.201	8.29068e-143	2	Amotl2
Ppp1r14b	3.97397e-147	0.949771	0.997	0.942	1.28312e-142	2	Ppp1r14b
Insm1	8.07498e-147	1.32936	0.916	0.374	2.60725e-142	2	Insm1
Sox4	4.01112e-146	1.41425	0.997	0.916	1.29511e-141	2	Sox4
Hnrnpa1	3.43855e-142	1.02961	0.99	0.859	1.11024e-137	2	Hnrnpa1
Ppib	2.22907e-140	0.984052	0.992	0.986	7.19723e-136	2	Ppib
Pde1c	8.47044e-137	0.70265	0.711	0.163	2.73494e-132	2	Pde1c
Mdk	2.55276e-127	1.57157	0.818	0.303	8.24234e-123	2	Mdk
Smarcd2	2.20574e-123	0.920158	0.928	0.637	7.12189e-119	2	Smarcd2
Trp53i11	6.67651e-123	0.908109	0.862	0.41	2.15571e-118	2	Trp53i11
Tox3	8.86625e-120	1.00281	0.962	0.61	2.86273e-115	2	Tox3
Cldn6	2.09123e-116	0.803863	0.734	0.221	6.75217e-112	2	Cldn6
Ifitm1	5.46623e-115	0.91538	0.322	0.018	1.76494e-110	2	Ifitm1
Dll3	1.23261e-112	0.841777	0.575	0.128	3.97986e-108	2	Dll3
Marcks	7.25881e-112	0.873388	0.987	0.861	2.34372e-107	2	Marcks
1810008I18Rik	3.92886e-108	0.713142	0.701	0.195	1.26855e-103	2	1810008I18Rik
Fam210b	5.71799e-107	0.713557	0.747	0.292	1.84623e-102	2	Fam210b
Fam241b	8.54184e-101	0.971341	0.849	0.513	2.75799e-96	2	Fam241b
Ffar2	8.73075e-100	0.726529	0.801	0.288	2.81899e-95	2	Ffar2
Nkx2-2	1.34586e-99	0.918031	0.798	0.336	4.34552e-95	2	Nkx2-2
Cd63	3.49748e-97	0.709249	0.992	0.936	1.12927e-92	2	Cd63
Rap1gap2	1.52676e-95	0.76641	0.877	0.483	4.92961e-91	2	Rap1gap2
Rph3al	1.45022e-94	0.717867	0.867	0.376	4.68248e-90	2	Rph3al
Btg2	8.12473e-93	0.846335	0.995	0.951	2.62331e-88	2	Btg2
Ifitm2	1.4471e-91	0.766169	0.987	0.894	4.67241e-87	2	Ifitm2
Grasp	1.75167e-90	0.7531	0.811	0.438	5.6558e-86	2	Grasp
Tubb5	3.21227e-89	0.785039	0.982	0.879	1.03718e-84	2	Tubb5
Ifitm3	2.14737e-87	1.42338	0.831	0.447	6.93342e-83	2	Ifitm3
Cnot6l	3.07903e-85	0.900126	0.934	0.76	9.94157e-81	2	Cnot6l
Dnajc12	8.3535e-85	0.775784	0.87	0.439	2.69718e-80	2	Dnajc12
Gm49708	4.32173e-81	1.0694	0.767	0.354	1.3954e-76	2	Gm49708
Slc7a5	4.33931e-81	0.829427	0.575	0.194	1.40108e-76	2	Slc7a5
Celf3	1.50542e-75	0.794395	0.76	0.359	4.8607e-71	2	Celf3
Cdc14b	7.85198e-75	0.819193	0.66	0.305	2.53525e-70	2	Cdc14b
Mmp7	5.42436e-73	1.0762	0.417	0.092	1.75142e-68	2	Mmp7
Vwa5b2	1.24196e-69	0.802845	0.795	0.365	4.01005e-65	2	Vwa5b2
Tff3	9.37443e-68	1.66893	0.353	0.068	3.02682e-63	2	Tff3
Igfbp2	2.90289e-67	0.891546	0.476	0.128	9.37285e-63	2	Igfbp2
Mtch1	1.72878e-66	0.719813	0.964	0.944	5.58189e-62	2	Mtch1
Gspt1	2.6687e-64	0.740839	0.921	0.765	8.61671e-60	2	Gspt1
Sel1l	9.93757e-64	0.7042	0.841	0.637	3.20864e-59	2	Sel1l
Neurod1	2.06818e-55	0.945468	0.708	0.376	6.67776e-51	2	Neurod1
Clps	2.11613e-55	0.924271	0.997	0.995	6.83256e-51	2	Clps
Cacna1a	1.60553e-54	0.715336	0.875	0.622	5.18394e-50	2	Cacna1a
Bambi	1.9415e-51	0.777388	0.665	0.335	6.26872e-47	2	Bambi
Stxbp5l	2.5321e-51	0.759611	0.522	0.191	8.17566e-47	2	Stxbp5l
Jun	4.71938e-38	0.762154	0.9	0.801	1.52379e-33	2	Jun
Gm43305	4.54206e-19	0.745232	0.527	0.339	1.46654e-14	2	Gm43305
Ascl1	2.66103e-18	1.17165	0.363	0.206	8.59194e-14	2	Ascl1
Pnliprp2	2.58832e-14	1.38438	0.496	0.388	8.35716e-10	2	Pnliprp2
Gadd45a	4.78125e-11	0.770987	0.678	0.659	1.54377e-06	2	Gadd45a
Pigr	7.64608e-10	0.831528	0.46	0.343	2.46877e-05	2	Pigr
Pdgfa	4.08539e-08	0.746236	0.483	0.435	0.00131909	2	Pdgfa
Cblif	1.21985e-07	1.16769	0.312	0.221	0.00393865	2	Cblif
Trp53cor1	1.03335e-251	0.75949	0.769	0.07	3.33649e-247	3	Trp53cor1
Mboat4	9.63265e-239	1.07084	0.854	0.114	3.11019e-234	3	Mboat4
Arx	9.81145e-222	1.16426	0.687	0.065	3.16792e-217	3	Arx
Irs4	2.21943e-218	0.917031	0.467	0.007	7.1661e-214	3	Irs4
Isl1	2.83546e-216	1.64009	0.952	0.183	9.15514e-212	3	Isl1
Gm30648	1.25514e-209	0.917725	0.729	0.086	4.0526e-205	3	Gm30648
Nefm	1.21457e-199	1.3342	0.777	0.118	3.92161e-195	3	Nefm
Rgs17	2.02728e-192	1.36728	0.955	0.268	6.54569e-188	3	Rgs17
Anpep	3.8481e-188	1.69687	0.926	0.289	1.24247e-183	3	Anpep
Cxxc4	5.90124e-181	1.1752	0.934	0.258	1.90539e-176	3	Cxxc4
Fam183b	7.83641e-179	1.28426	0.976	0.274	2.53022e-174	3	Fam183b
Cdkn1a	2.5241e-170	1.73847	0.995	0.805	8.14982e-166	3	Cdkn1a
Baiap3	1.31164e-168	0.839284	0.886	0.198	4.23503e-164	3	Baiap3
Ghrl	1.82095e-166	4.10553	0.912	0.411	5.87949e-162	3	Ghrl
Emb	8.28766e-158	1.19444	0.936	0.372	2.67592e-153	3	Emb
Maged2	3.61189e-155	2.50202	0.915	0.544	1.16621e-150	3	Maged2
Scgn	9.28371e-154	1.10659	0.793	0.175	2.99752e-149	3	Scgn
Peg3	7.66617e-151	1.17889	0.984	0.381	2.47525e-146	3	Peg3
Kcnk16	2.28984e-146	0.887002	0.928	0.301	7.39345e-142	3	Kcnk16
Gm11837	6.66254e-140	0.742074	0.676	0.132	2.1512e-135	3	Gm11837
Fhl2	2.6932e-125	0.750547	0.812	0.28	8.69581e-121	3	Fhl2
Cdkn1c	2.16938e-121	1.58502	0.939	0.532	7.00448e-117	3	Cdkn1c
Chga	9.46455e-121	0.7339	0.966	0.323	3.05591e-116	3	Chga
Cd177	2.82261e-120	0.888406	0.406	0.036	9.11363e-116	3	Cd177
Akr1c12	3.45534e-119	0.793465	0.926	0.354	1.11566e-114	3	Akr1c12
Pclo	2.84834e-115	0.977339	0.926	0.407	9.19671e-111	3	Pclo
Nkx2-21	4.32553e-115	0.777884	0.907	0.32	1.39663e-110	3	Nkx2-2
Aplp1	5.70645e-115	0.944849	0.987	0.526	1.8425e-110	3	Aplp1
Vwa5b21	3.25243e-114	0.826037	0.95	0.342	1.05015e-109	3	Vwa5b2
Alcam	1.18245e-110	0.860411	0.963	0.796	3.8179e-106	3	Alcam
Tshz2	1.78906e-108	0.725168	0.862	0.328	5.77652e-104	3	Tshz2
Bex2	8.5263e-108	0.812883	0.934	0.383	2.75297e-103	3	Bex2
Ids	4.46296e-107	0.746843	0.867	0.317	1.441e-102	3	Ids
Neurod11	6.06457e-107	0.793528	0.96	0.335	1.95813e-102	3	Neurod1
Dhrs7	7.41316e-105	0.856133	0.777	0.33	2.39356e-100	3	Dhrs7
Map1b	3.57346e-101	0.858744	0.976	0.579	1.1538e-96	3	Map1b
Ctsl	9.21274e-99	1.03656	0.976	0.83	2.97461e-94	3	Ctsl
Bex3	5.01492e-95	0.760794	0.976	0.837	1.61922e-90	3	Bex3
Tm4sf4	3.5171e-94	0.943076	0.992	0.873	1.1356e-89	3	Tm4sf4
Pam	4.38798e-94	0.777556	0.955	0.502	1.41679e-89	3	Pam
Akr1c13	7.20605e-94	0.723221	0.897	0.428	2.32669e-89	3	Akr1c13
Mid1ip1	1.61895e-87	0.750306	0.981	0.76	5.22727e-83	3	Mid1ip1
Cacna1a1	7.97269e-85	0.751769	0.955	0.61	2.57422e-80	3	Cacna1a
Rev3l	9.51647e-84	0.716996	0.87	0.496	3.07268e-79	3	Rev3l
Acsl1	7.03565e-82	2.10287	0.729	0.389	2.27167e-77	3	Acsl1
Etv1	3.17907e-78	0.704705	0.735	0.262	1.02646e-73	3	Etv1
Cryba2	1.45705e-76	0.814735	0.865	0.509	4.70453e-72	3	Cryba2
Lrpprc	1.25603e-70	1.11504	0.727	0.321	4.05546e-66	3	Lrpprc
Ckb	1.84038e-68	0.721792	0.607	0.22	5.94223e-64	3	Ckb
H1fx	2.61039e-68	0.703449	0.828	0.425	8.42842e-64	3	H1fx
Josd2	8.19791e-50	0.823435	0.756	0.471	2.64694e-45	3	Josd2
Ttr	2.35916e-40	0.86613	0.732	0.454	7.61724e-36	3	Ttr
Hspa5	4.32413e-39	0.70128	0.95	0.933	1.39617e-34	3	Hspa5
Tac1	2.15204e-255	1.80868	0.521	0.005	6.94852e-251	4	Tac1
Chgb	3.63427e-186	4.49565	1	0.262	1.17343e-181	4	Chgb
Vdr	7.51666e-179	0.990102	0.719	0.076	2.42698e-174	4	Vdr
Cartpt	1.98037e-164	2.14971	0.359	0.005	6.3942e-160	4	Cartpt
Sphkap	8.51881e-162	0.888205	0.618	0.051	2.75055e-157	4	Sphkap
Kctd12b	7.80141e-160	1.0401	0.668	0.07	2.51892e-155	4	Kctd12b
Pax6	1.00871e-157	1.50716	0.968	0.206	3.25691e-153	4	Pax6
Fbln2	1.23446e-152	0.928061	0.507	0.033	3.98582e-148	4	Fbln2
Ankrd44	1.97189e-143	1.3788	0.885	0.214	6.36683e-139	4	Ankrd44
Pcsk1n	6.52933e-143	1.66696	0.977	0.234	2.10819e-138	4	Pcsk1n
Vim	1.5429e-136	1.41288	0.456	0.03	4.98172e-132	4	Vim
Gpx3	1.99117e-134	1.68528	0.696	0.106	6.42909e-130	4	Gpx3
Fev	3.14327e-134	1.1645	0.829	0.155	1.0149e-129	4	Fev
Chga1	2.51874e-112	2.14834	0.991	0.364	8.13251e-108	4	Chga
Scg3	1.65397e-108	1.09718	0.899	0.248	5.34035e-104	4	Scg3
Ddc	1.60117e-103	1.27876	0.889	0.271	5.16986e-99	4	Ddc
Hmgn3	2.06287e-100	1.47273	0.986	0.675	6.66058e-96	4	Hmgn3
Pam1	4.50195e-98	1.15847	1	0.529	1.45359e-93	4	Pam
Resp18	8.09983e-95	1.30848	0.724	0.152	2.61527e-90	4	Resp18
Rimbp2	1.87024e-87	0.741819	0.751	0.192	6.03864e-83	4	Rimbp2
Ptprn	1.39906e-86	0.799837	0.631	0.134	4.5173e-82	4	Ptprn
Cacna2d1	4.46048e-79	0.871128	0.931	0.337	1.4402e-74	4	Cacna2d1
Rfx6	1.32811e-77	0.949068	0.853	0.325	4.28821e-73	4	Rfx6
Selenop	1.24728e-74	1.06314	0.982	0.878	4.02723e-70	4	Selenop
Dbpht2	1.5356e-74	0.851429	0.737	0.203	4.95815e-70	4	Dbpht2
Arfgef3	1.74825e-73	0.819951	0.756	0.269	5.64476e-69	4	Arfgef3
Syt13	1.54368e-72	0.813943	0.843	0.308	4.98425e-68	4	Syt13
Rbp4	3.81488e-72	1.30371	0.834	0.274	1.23175e-67	4	Rbp4
Pcyt1b	1.06217e-71	0.956222	0.71	0.214	3.42953e-67	4	Pcyt1b
Nnat	1.74594e-71	2.36498	0.548	0.123	5.63729e-67	4	Nnat
Scg5	4.39453e-71	0.990447	0.977	0.424	1.41891e-66	4	Scg5
Tspan7	9.69456e-71	0.872342	0.82	0.364	3.13018e-66	4	Tspan7
Gars	5.0527e-69	0.830022	0.926	0.621	1.63142e-64	4	Gars
Prnp	7.04675e-69	0.786129	0.899	0.392	2.27526e-64	4	Prnp
Cpe	1.83926e-67	0.980672	0.986	0.72	5.9386e-63	4	Cpe
Igfbp21	6.30656e-67	0.912178	0.599	0.142	2.03626e-62	4	Igfbp2
Ncald	9.9393e-66	0.702207	0.59	0.165	3.2092e-61	4	Ncald
Neurod12	3.67781e-65	0.828182	0.959	0.377	1.18749e-60	4	Neurod1
Aplp11	9.06529e-65	0.858214	0.991	0.557	2.927e-60	4	Aplp1
Maged1	3.25187e-64	0.799717	0.959	0.673	1.04997e-59	4	Maged1
Cplx2	5.87229e-63	0.828089	0.959	0.475	1.89604e-58	4	Cplx2
Gch1	1.3761e-61	1.08973	0.899	0.532	4.44317e-57	4	Gch1
Bex21	5.37822e-60	0.877195	0.917	0.422	1.73652e-55	4	Bex2
Gip	2.44575e-59	2.33731	0.392	0.066	7.89683e-55	4	Gip
Prxl2a	3.9155e-58	0.990642	0.825	0.515	1.26424e-53	4	Prxl2a
Cd81	1.40007e-57	0.782687	0.949	0.577	4.52054e-53	4	Cd81
Map1b1	6.4948e-57	0.812921	0.968	0.607	2.09704e-52	4	Map1b
Bex31	1.14659e-55	0.74367	0.982	0.846	3.7021e-51	4	Bex3
Mrln	1.53495e-54	0.763354	0.585	0.173	4.95605e-50	4	Mrln
Cldn4	1.71252e-54	0.707406	0.673	0.241	5.5294e-50	4	Cldn4
Ptprn2	2.93264e-54	0.711882	0.751	0.306	9.46892e-50	4	Ptprn2
Sorbs2	4.35883e-52	0.821737	0.788	0.407	1.40738e-47	4	Sorbs2
Trim35	6.5199e-52	0.73477	0.885	0.482	2.10514e-47	4	Trim35
Shisal2b	1.1723e-51	0.720106	0.341	0.054	3.78512e-47	4	Shisal2b
Rab3c	3.15021e-51	0.72645	0.498	0.131	1.01714e-46	4	Rab3c
Insm11	4.80656e-51	0.807204	0.931	0.412	1.55194e-46	4	Insm1
Gstt1	7.14586e-51	1.05159	0.756	0.426	2.30726e-46	4	Gstt1
Ambp	5.65186e-50	1.21485	0.608	0.211	1.82487e-45	4	Ambp
Itm2c	4.87135e-49	0.88648	0.945	0.781	1.57286e-44	4	Itm2c
Ly6h	9.99824e-49	0.80424	0.493	0.122	3.22823e-44	4	Ly6h
Ube2e3	3.19551e-48	0.72528	0.889	0.724	1.03177e-43	4	Ube2e3
Castor2	3.92861e-48	0.798045	0.59	0.225	1.26847e-43	4	Castor2
Pcsk2	1.1401e-47	0.836315	0.516	0.133	3.68114e-43	4	Pcsk2
Ubqln2	6.75468e-47	0.706619	0.857	0.576	2.18095e-42	4	Ubqln2
Smc6	6.79728e-47	0.832809	0.834	0.568	2.1947e-42	4	Smc6
Hap1	1.31143e-42	1.12925	0.687	0.342	4.23435e-38	4	Hap1
Fxyd6	2.99653e-42	0.748031	0.797	0.47	9.6752e-38	4	Fxyd6
Hmgcr	4.11082e-40	0.814635	0.797	0.559	1.3273e-35	4	Hmgcr
Atp6v1b2	1.93904e-39	0.788878	0.825	0.626	6.26077e-35	4	Atp6v1b2
Meg3	6.44935e-39	1.21148	0.401	0.107	2.08237e-34	4	Meg3
Tent5a	2.38355e-32	0.807825	0.539	0.239	7.69602e-28	4	Tent5a
Cdkn1c1	6.83433e-31	0.714171	0.843	0.568	2.20667e-26	4	Cdkn1c
Kcnq1ot1	1.01987e-28	0.754041	0.802	0.586	3.29297e-24	4	Kcnq1ot1
Cpa1	1.46482e-17	0.85488	0.945	0.909	4.7296e-13	4	Cpa1
Prss2	4.0439e-17	0.71082	0.972	0.949	1.30569e-12	4	Prss2
Fabp5	1.92702e-16	0.99658	0.645	0.429	6.22197e-12	4	Fabp5
Mt2	2.49445e-16	0.728058	0.364	0.166	8.05409e-12	4	Mt2
Try5	1.74783e-13	0.716237	0.945	0.899	5.64338e-09	4	Try5
Mt1	2.08042e-11	1.21368	0.645	0.553	6.71727e-07	4	Mt1
Cela2a	4.84522e-10	0.70012	0.871	0.87	1.56442e-05	4	Cela2a
Gnat3	1.92891e-142	2.13946	0.995	0.363	6.22808e-138	5	Gnat3
Nrep	3.08706e-108	1.45988	0.99	0.536	9.9675e-104	5	Nrep
Tubb2b	9.48192e-107	1.02688	0.805	0.194	3.06152e-102	5	Tubb2b
Tmsb10	8.17777e-93	1.01359	1	0.973	2.64044e-88	5	Tmsb10
Ldhb	4.23165e-91	0.813258	0.852	0.259	1.36632e-86	5	Ldhb
Il13ra1	1.08975e-74	0.856086	1	0.566	3.51859e-70	5	Il13ra1
Cbr3	5.87479e-72	0.788225	0.957	0.454	1.89685e-67	5	Cbr3
Zfp428	6.45848e-72	0.868965	0.971	0.606	2.08532e-67	5	Zfp428
Zfhx3	8.95168e-72	0.750537	1	0.832	2.89032e-67	5	Zfhx3
Lrmp1	4.71436e-69	1.03383	1	0.508	1.52217e-64	5	Lrmp
Oxct1	8.98506e-63	1.12006	0.862	0.469	2.9011e-58	5	Oxct1
Pik3cg	2.04301e-61	0.701588	0.957	0.442	6.59648e-57	5	Pik3cg
Tubb51	5.20232e-61	0.783163	1	0.886	1.67972e-56	5	Tubb5
Gsta4	9.87006e-55	0.858092	0.9	0.46	3.18684e-50	5	Gsta4
Rgs21	2.16148e-54	0.934665	0.943	0.493	6.979e-50	5	Rgs2
Mgst1	6.68171e-48	1.29068	0.857	0.496	2.15739e-43	5	Mgst1
Plk2	2.76862e-46	0.703063	0.914	0.51	8.93933e-42	5	Plk2
Smpdl3a	1.4464e-37	1.0166	0.852	0.592	4.67013e-33	5	Smpdl3a
Crym	1.4351e-32	0.888914	0.571	0.252	4.63364e-28	5	Crym
Prss3	9.28975e-06	0.761626	0.267	0.419	0.299948	5	Prss3
Sftpd	2.83964e-236	1.07526	0.827	0.048	9.16864e-232	6	Sftpd
Cxcl17	2.5858e-207	0.943543	0.827	0.061	8.34902e-203	6	Cxcl17
Cldn2	6.49362e-149	1.23592	0.782	0.095	2.09666e-144	6	Cldn2
Cfi	4.71887e-119	0.851489	0.885	0.173	1.52363e-114	6	Cfi
2210407C18Rik	5.36701e-100	0.811812	0.487	0.044	1.7329e-95	6	2210407C18Rik
Zfp36l1	1.99387e-99	1.29763	0.923	0.258	6.4378e-95	6	Zfp36l1
Tmem45a	7.31142e-91	1.07937	0.699	0.137	2.36071e-86	6	Tmem45a
Ctse	2.83081e-89	0.960769	0.885	0.277	9.14012e-85	6	Ctse
Pigr1	8.90871e-88	1.62444	0.936	0.323	2.87644e-83	6	Pigr
C4b	3.83213e-87	0.775554	0.679	0.122	1.23732e-82	6	C4b
Mfge8	1.06974e-86	0.714015	0.853	0.205	3.45399e-82	6	Mfge8
Ldhb1	1.51934e-81	0.845717	0.917	0.268	4.90565e-77	6	Ldhb
Rps18	2.77e-79	0.924011	1	0.993	8.94379e-75	6	Rps18
Rpl10a	6.86504e-79	0.7737	1	0.998	2.21658e-74	6	Rpl10a
Krt19	1.49876e-78	1.44823	0.885	0.323	4.83921e-74	6	Krt19
Rps12	1.28195e-77	0.853228	1	0.999	4.13915e-73	6	Rps12
Rps2	1.63624e-77	0.771042	1	0.995	5.28311e-73	6	Rps2
Rpsa	5.134e-77	0.795573	1	1	1.65767e-72	6	Rpsa
Dmbt1	2.44902e-76	2.29786	0.897	0.39	7.90739e-72	6	Dmbt1
Gm49980	3.32355e-76	1.51576	0.994	0.718	1.07311e-71	6	Gm49980
Smpdl3a1	1.12207e-74	1.77458	0.968	0.59	3.62295e-70	6	Smpdl3a
Clu	7.76106e-73	2.59694	0.994	0.912	2.50589e-68	6	Clu
Gm10260	6.77264e-72	0.881409	0.987	0.975	2.18675e-67	6	Gm10260
Rps19	9.00359e-72	0.70364	1	1	2.90708e-67	6	Rps19
Wfdc18	9.60342e-72	1.48762	0.801	0.246	3.10075e-67	6	Wfdc18
Rps5	4.8412e-70	0.710655	1	0.998	1.56313e-65	6	Rps5
Rpl7	8.68566e-70	0.772227	1	0.998	2.80443e-65	6	Rpl7
S100a6	9.94938e-70	1.43862	0.795	0.252	3.21246e-65	6	S100a6
Gas5	3.51191e-68	0.814289	0.994	0.967	1.13393e-63	6	Gas5
Rack1	2.025e-67	0.758794	0.994	0.998	6.53832e-63	6	Rack1
Npm1	1.521e-66	0.757969	1	0.977	4.91099e-62	6	Npm1
Gpx2	1.20391e-65	0.950833	0.994	0.734	3.88719e-61	6	Gpx2
Rpl12	4.94209e-65	0.836821	1	0.996	1.5957e-60	6	Rpl12
1110038B12Rik	1.82204e-61	0.897082	0.968	0.542	5.88301e-57	6	1110038B12Rik
Csrp2	1.84483e-61	1.00104	0.897	0.401	5.95659e-57	6	Csrp2
Gm497081	1.68779e-59	1.08645	0.897	0.386	5.44955e-55	6	Gm49708
Slc12a2	1.04524e-56	0.939109	0.929	0.493	3.37487e-52	6	Slc12a2
Gkn3	6.05837e-55	2.24747	0.994	0.925	1.95613e-50	6	Gkn3
Sox41	1.55909e-54	1.23636	1	0.924	5.034e-50	6	Sox4
Kcnq1	1.45174e-53	0.729447	0.923	0.436	4.68736e-49	6	Kcnq1
Prdx1	7.24897e-50	0.778841	0.994	0.843	2.34055e-45	6	Prdx1
Gm433051	5.30827e-48	1.35434	0.801	0.34	1.71393e-43	6	Gm43305
Spp1	7.11567e-48	2.70719	0.878	0.589	2.29751e-43	6	Spp1
2410006H16Rik	1.77041e-45	0.760848	0.962	0.787	5.7163e-41	6	2410006H16Rik
Mt11	1.56661e-41	1.01661	0.904	0.538	5.05828e-37	6	Mt1
Tff2	9.2267e-41	1.50343	0.994	0.926	2.97912e-36	6	Tff2
Zfp36l2	1.09332e-40	0.838356	0.84	0.483	3.5301e-36	6	Zfp36l2
Stmn11	3.70906e-40	0.757547	0.974	0.595	1.19758e-35	6	Stmn1
Muc6	5.21588e-38	1.41823	0.808	0.442	1.6841e-33	6	Muc6
Reg1	3.00119e-37	1.35583	1	0.997	9.69025e-33	6	Reg1
Cym	4.70618e-35	2.26928	0.538	0.176	1.51953e-30	6	Cym
Hbegf	1.25745e-32	0.813928	0.679	0.305	4.06005e-28	6	Hbegf
Ttr1	1.76871e-28	1.15634	0.769	0.477	5.71082e-24	6	Ttr
Spink4	2.97941e-28	0.918728	0.622	0.266	9.61992e-24	6	Spink4
Agr2	7.63468e-17	1.64626	0.679	0.417	2.46509e-12	6	Agr2
Reg3b	2.38529e-16	1.33386	0.603	0.365	7.70161e-12	6	Reg3b
Pga5	0.00111958	0.794635	0.462	0.348	1	6	Pga5
Hhex	1.69743e-221	2.4719	0.993	0.099	5.48065e-217	7	Hhex
Pcdh15	2.84614e-198	0.754973	0.576	0.018	9.18963e-194	7	Pcdh15
Sst	1.78464e-184	6.21304	0.986	0.144	5.76224e-180	7	Sst
Rgs4	3.87137e-167	1.37753	0.722	0.055	1.24999e-162	7	Rgs4
Arg1	4.5551e-140	1.1842	0.799	0.099	1.47075e-135	7	Arg1
Abcc8	3.28261e-121	1.09743	0.951	0.183	1.05989e-116	7	Abcc8
Iapp	4.92969e-117	1.21497	0.535	0.041	1.5917e-112	7	Iapp
Isl11	2.36145e-96	1.51643	0.986	0.255	7.62466e-92	7	Isl1
Pyy	2.0343e-87	0.956939	0.917	0.25	6.56836e-83	7	Pyy
Pcsk21	6.05004e-86	1.4362	0.75	0.13	1.95344e-81	7	Pcsk2
Rbp41	1.02453e-84	1.42629	0.993	0.281	3.308e-80	7	Rbp4
Plcb4	1.04023e-67	0.817972	0.778	0.215	3.35868e-63	7	Plcb4
Arhgap29	3.02848e-67	0.745441	0.771	0.233	9.77835e-63	7	Arhgap29
Peg31	3.17311e-67	1.25734	0.986	0.439	1.02453e-62	7	Peg3
Scgn1	1.98634e-66	0.842356	0.875	0.229	6.4135e-62	7	Scgn
Cxxc41	1.72554e-65	0.970833	0.924	0.323	5.57141e-61	7	Cxxc4
Pax61	5.30405e-65	0.755625	0.938	0.23	1.71257e-60	7	Pax6
Smarca1	1.01117e-64	0.734349	0.736	0.17	3.26486e-60	7	Smarca1
Auts2	2.78256e-64	1.19515	0.889	0.424	8.98434e-60	7	Auts2
Ocrl	8.46643e-62	0.791155	0.896	0.339	2.73364e-57	7	Ocrl
Fam183b1	9.33622e-62	1.05738	0.965	0.342	3.01448e-57	7	Fam183b
Gnao1	3.38949e-61	0.774244	0.924	0.325	1.0944e-56	7	Gnao1
Ffar4	3.40221e-59	0.734142	0.771	0.212	1.0985e-54	7	Ffar4
Wipi1	1.7928e-55	0.956334	0.861	0.399	5.78861e-51	7	Wipi1
Ramp1	3.70463e-52	0.818102	0.708	0.234	1.19615e-47	7	Ramp1
Mboat41	5.55047e-45	0.712982	0.688	0.195	1.79214e-40	7	Mboat4
Mid1ip11	3.22697e-44	1.02682	0.951	0.783	1.04192e-39	7	Mid1ip1
Hadh	5.20968e-43	0.799043	0.924	0.676	1.6821e-38	7	Hadh
Meg31	6.21972e-43	1.27726	0.493	0.111	2.00822e-38	7	Meg3
Ppp1r14c	4.20112e-40	0.726067	0.819	0.375	1.35646e-35	7	Ppp1r14c
Map1b2	1.12053e-36	0.733619	0.979	0.617	3.61797e-32	7	Map1b
Pam2	3.79933e-34	0.720802	0.944	0.546	1.22673e-29	7	Pam
Pgrmc1	3.94582e-33	0.75329	0.896	0.749	1.27403e-28	7	Pgrmc1
Meis2	1.14794e-29	0.811619	0.889	0.715	3.70647e-25	7	Meis2
Shisal2b1	2.27948e-29	0.755657	0.319	0.064	7.35998e-25	7	Shisal2b
Scg2	6.90023e-203	1.53986	0.829	0.056	2.22795e-198	8	Scg2
Cltrn	1.78586e-185	1.33717	0.786	0.057	5.76618e-181	8	Cltrn
Pcsk22	9.96988e-163	2.0668	0.95	0.12	3.21907e-158	8	Pcsk2
Ly6h1	6.27945e-153	1.43245	0.9	0.11	2.02751e-148	8	Ly6h
Mt3	9.95017e-145	1.20172	0.814	0.096	3.21271e-140	8	Mt3
Pyy1	6.62309e-135	4.51531	1	0.247	2.13846e-130	8	Pyy
Ppy	6.23416e-132	6.07652	0.721	0.085	2.01289e-127	8	Ppy
Resp181	6.77135e-132	2.23559	0.936	0.158	2.18633e-127	8	Resp18
Lpl	8.54572e-125	1.17913	0.843	0.124	2.75924e-120	8	Lpl
Dbpht21	2.55026e-115	1.4118	0.971	0.206	8.23429e-111	8	Dbpht2
Abcc81	6.63104e-114	1.16832	0.929	0.186	2.14103e-109	8	Abcc8
Pcsk1n1	2.30876e-111	2.21381	1	0.256	7.45454e-107	8	Pcsk1n
Rbp42	7.83761e-109	2.53903	1	0.282	2.53061e-104	8	Rbp4
Mafb	8.4764e-109	0.932775	0.564	0.053	2.73686e-104	8	Mafb
Peg10	1.57779e-107	1.1308	0.343	0.013	5.09436e-103	8	Peg10
Acvr1c	8.46604e-107	0.775641	0.7	0.091	2.73352e-102	8	Acvr1c
Igfbp7	1.32902e-103	1.13611	0.764	0.127	4.29113e-99	8	Igfbp7
Sult1d1	8.00491e-97	0.935444	0.864	0.183	2.58463e-92	8	Sult1d1
Shisal2b2	1.64232e-94	0.974635	0.536	0.052	5.30271e-90	8	Shisal2b
Ffar41	1.42585e-90	0.879581	0.914	0.204	4.6038e-86	8	Ffar4
Smarca11	7.17184e-86	1.27283	0.807	0.167	2.31564e-81	8	Smarca1
Scg51	1.76003e-78	1.50732	0.986	0.441	5.68279e-74	8	Scg5
Scg31	1.59618e-77	0.968715	0.95	0.266	5.15374e-73	8	Scg3
Scgn2	2.56056e-75	0.844029	0.943	0.226	8.26753e-71	8	Scgn
Mrln1	2.89221e-75	0.892801	0.786	0.175	9.33837e-71	8	Mrln
Pax62	7.86986e-66	0.806285	0.943	0.231	2.54102e-61	8	Pax6
Mageh1	1.56081e-64	0.866929	0.907	0.316	5.03953e-60	8	Mageh1
Tmsb15b2	1.66158e-64	1.86053	0.743	0.215	5.36491e-60	8	Tmsb15b2
Ddc1	1.3025e-63	0.926485	0.914	0.289	4.20552e-59	8	Ddc
Gip1	1.85797e-56	2.54859	0.457	0.072	5.99901e-52	8	Gip
Cck	1.25816e-50	1.90101	0.386	0.054	4.06234e-46	8	Cck
Trim351	4.08151e-49	0.791953	0.964	0.491	1.31784e-44	8	Trim35
Cpe1	1.49395e-47	0.991014	0.993	0.728	4.82366e-43	8	Cpe
Cst31	1.54093e-46	0.776327	1	0.985	4.97536e-42	8	Cst3
Aplp12	5.08385e-44	0.905331	0.971	0.572	1.64147e-39	8	Aplp1
Etv11	1.25678e-42	0.862094	0.793	0.304	4.05789e-38	8	Etv1
Lrpprc1	5.2492e-39	0.87433	0.814	0.356	1.69486e-34	8	Lrpprc
Pam3	8.97885e-39	0.715533	0.971	0.545	2.89909e-34	8	Pam
Cd811	1.28828e-36	0.710645	0.957	0.589	4.15959e-32	8	Cd81
Selenop1	4.27201e-30	0.73746	0.957	0.882	1.37935e-25	8	Selenop
Fabp51	3.83564e-15	1.53137	0.671	0.434	1.23845e-10	8	Fabp5
Try4	5.5843e-10	0.806765	0.964	0.966	1.80306e-05	8	Try4
2210010C04Rik	1.39608e-07	0.75497	0.907	0.818	0.00450765	8	2210010C04Rik
Cela3b	3.29077e-07	0.841503	0.843	0.807	0.0106252	8	Cela3b
